# Direct Pacbio sequencing methods and applications for different types of DNA sequences

**DOI:** 10.1101/2023.12.12.571020

**Authors:** Yusha Wang, Xiaoshu Ma, Lei Yang, Hua Ye, Ruikai Jia

## Abstract

The development of Sanger sequencing and next-generation sequencing methods within the past few years have assisted investigators profile the diversity and relative abundances of heterogenous species in vector preparations. Especially Recombinant adeno-associated viruses (rAAVs), genome editing, and mRNA related research are currently the most prominently investigated platform in different area and essentially use for synthetic biology, gene and cell therapy, food industrial and medicinal pharmer etc. area. However, these types of research related constructs always contain high GC sequences, poly structure, long-length DNA sequences and ITR repeats sequences.

Unfortunately, Sanger sequencing and NGS platforms may be inaccessible to investigators with limited resources, require large amounts of input material, or may require long wait times for sequencing and analyses. Recent advances with PacBio sequencing have helped to bridge the gap for quick and relatively inexpensive long-read sequencing needs. Specifically, long-read sequencing methods, like single molecule real-time (SMRT) sequencing, have been used to uncover truncations, chimeric genomes, and inverted terminal repeat (ITR) mutations in vectors. Recombinant adeno-associated virus (raav) is the most prominent platform in the field of current research, and its sequence is characterized by high GC, multi-structure, long sequence, genome, and repeat sequence. Sanger sequencing has certain defects in the detection of recombinant adeno-associated viruses. Meanwhile, Sanger needs to design sequencing primers based on known sequences to determine whether the sequences are correct. When sequence information is incomplete, it can only randomly design primers, obtain a sequence by luck, and then conduct the next round of sequencing. However, PacBio’s limitations and sample biases are not well-defined for sequencing. And sometimes the accuracy for base calling was low, resulting in a high degree of miscalled bases and false indels. These false indels led to read-length compression; thus, assessing heterogeneity based on read length is not advisable with current PacBio technologies. In this study, we explored the capacity for PacBio sequencing to directly interrogate content to obtain full-length resolution of encapsulated genomes. We found that the PacBio platform can cover the entirety of different type sequences like poly structure, long-length DNA fragment, high GC sequences and repeat sequences, especially the rAAV sequences from ITR to ITR without the need for pre-fragmentation. At the same time, the sequencing process was optimized to complete the sequencing of long difficult plasmids with the fewest plasmids and the fastest time. In summary, the optimization PacBio sequencing and novel bioinformation (BI) analysis method are able to correctly identify truncation hotspots in single-strand and self-complementary vectors using by SMRT sequencing and can serve as a rapid and low-cost alternative for proofing different type of sequences.
