## Supplemental Table 1-23 for "Direct Pacbio sequencing methods and applications for different types of DNA sequences": S3.xlsx

### Sheet: snp_indel
Pos	RefBase	Coverage	A	C	G	T	MutRate(%)	Mut	InsCov	InsRate(%)	InsRateCorrection(%)	Ins	DelCov	DelRate(%)	DelRateCorrection(%)	Del
1	A	1584	1584	0	0	0	0		0	0	0		0	0	0
2	T	1584	0	0	0	1584	0		0	0	0		0	0	0
3	G	1584	0	0	1584	0	0		0	0	0		0	0	0
4	T	1585	0	0	0	1585	0		4	0.25	0		0	0	0
5	C	1586	0	1585	0	0	0		0	0	0		1	0.06	0
6	C	1586	0	1586	0	0	0		1	0.06	0		0	0	0
7	A	1586	1586	0	0	0	0		0	0	0		0	0	0
8	T	1586	0	0	0	1586	0		2	0.13	0.05		0	0	0
9	C	1586	0	1586	0	0	0		1	0.06	0		0	0	0
10	G	1586	0	0	1586	0	0		52	3.28	0		0	0	0
11	A	1586	1551	0	0	0	0		0	0	0		35	2.21	0.29
12	A	1586	1586	0	0	0	0		0	0	0		0	0	0
13	A	1586	1586	0	0	0	0		0	0	0		0	0	0
14	A	1586	1586	0	0	0	0		0	0	0		0	0	0
15	A	1586	1586	0	0	0	0		0	0	0		0	0	0
16	A	1586	1585	0	1	0	0.06		0	0	0		0	0	0
17	A	1586	1586	0	0	0	0		3	0.19	0.11		0	0	0
18	C	1586	0	1586	0	0	0		0	0	0		0	0	0
19	T	1586	0	0	0	1586	0		0	0	0		0	0	0
20	T	1586	0	0	0	1586	0		0	0	0		0	0	0
21	C	1586	0	1586	0	0	0		1	0.06	0		0	0	0
22	G	1586	0	0	1586	0	0		2	0.13	0		0	0	0
23	T	1586	0	0	0	1586	0		0	0	0		0	0	0
24	T	1586	0	0	0	1586	0		0	0	0		0	0	0
25	A	1586	1586	0	0	0	0		1	0.06	0		0	0	0
26	T	1586	0	0	0	1586	0		1	0.06	0		0	0	0
27	C	1586	0	1586	0	0	0		0	0	0		0	0	0
28	A	1586	1586	0	0	0	0		1	0.06	0		0	0	0
29	C	1586	0	1586	0	0	0		2	0.13	0		0	0	0
30	C	1586	0	1586	0	0	0		1	0.06	0		0	0	0
31	G	1586	0	0	1586	0	0		1	0.06	0		0	0	0
32	A	1586	1586	0	0	0	0		2	0.13	0		0	0	0
33	C	1587	0	1583	0	0	0		0	0	0		4	0.25	0
34	C	1587	0	1587	0	0	0		0	0	0		0	0	0
35	C	1587	0	1587	0	0	0		0	0	0		0	0	0
36	G	1587	0	0	1587	0	0		2	0.13	0.05		0	0	0
37	A	1587	1587	0	0	0	0		2	0.13	0.05		0	0	0
38	G	1587	0	0	1587	0	0		0	0	0		0	0	0
39	C	1587	0	1587	0	0	0		2	0.13	0		0	0	0
40	T	1587	0	0	0	1586	0		0	0	0		1	0.06	0
41	T	1587	0	0	0	1587	0		0	0	0		0	0	0
42	A	1587	1587	0	0	0	0		0	0	0		0	0	0
43	C	1587	0	1587	0	0	0		0	0	0		0	0	0
44	C	1587	0	1587	0	0	0		0	0	0		0	0	0
45	T	1587	0	0	0	1587	0		1	0.06	0		0	0	0
46	G	1587	0	0	1587	0	0		0	0	0		0	0	0
47	A	1587	1587	0	0	0	0		0	0	0		0	0	0
48	C	1587	0	1587	0	0	0		0	0	0		0	0	0
49	A	1587	1587	0	0	0	0		0	0	0		0	0	0
50	A	1587	1587	0	0	0	0		1	0.06	0		0	0	0
51	T	1587	0	0	0	1587	0		0	0	0		0	0	0
52	C	1587	0	1586	0	0	0		0	0	0		1	0.06	0
53	C	1587	0	1587	0	0	0		0	0	0		0	0	0
54	A	1587	1586	0	0	0	0		0	0	0		1	0.06	0
55	A	1587	1587	0	0	0	0		1	0.06	0		0	0	0
56	T	1587	0	0	0	1587	0		0	0	0		0	0	0
57	C	1587	0	1587	0	0	0		1	0.06	0		0	0	0
58	A	1587	1587	0	0	0	0		0	0	0		0	0	0
59	T	1588	0	0	0	1588	0		1	0.06	0		0	0	0
60	C	1588	0	1588	0	0	0		0	0	0		0	0	0
61	T	1588	0	0	0	1586	0		0	0	0		2	0.13	0
62	T	1588	0	0	0	1588	0		0	0	0		0	0	0
63	T	1588	0	0	0	1588	0		3	0.19	0.11		0	0	0
64	G	1588	0	0	1588	0	0		1	0.06	0		0	0	0
65	C	1588	0	1588	0	0	0		0	0	0		0	0	0
66	C	1589	0	1589	0	0	0		2	0.13	0.04		0	0	0
67	T	1589	0	0	0	1589	0		0	0	0		0	0	0
68	C	1589	0	1589	0	0	0		0	0	0		0	0	0
69	A	1589	1589	0	0	0	0		0	0	0		0	0	0
70	G	1589	0	0	1589	0	0		2	0.13	0.04		0	0	0
71	A	1589	1589	0	0	0	0		0	0	0		0	0	0
72	T	1589	0	0	1	1588	0.06		3	0.19	0		0	0	0
73	G	1589	0	0	1587	0	0		0	0	0		2	0.13	0.01
74	G	1589	0	0	1589	0	0		21	1.32	0		0	0	0
75	T	1589	0	0	0	1587	0		1	0.06	0		2	0.13	0
76	T	1589	0	0	0	1589	0		0	0	0		0	0	0
77	T	1589	0	0	0	1589	0		0	0	0		0	0	0
78	T	1589	0	0	0	1589	0		5	0.31	0.23		0	0	0
79	C	1589	0	1589	0	0	0		0	0	0		0	0	0
80	T	1589	0	0	0	1589	0		0	0	0		0	0	0
81	C	1589	0	1589	0	0	0		0	0	0		0	0	0
82	G	1589	0	0	1589	0	0		0	0	0		0	0	0
83	A	1589	1589	0	0	0	0		0	0	0		0	0	0
84	G	1589	0	0	1589	0	0		2	0.13	0.04		0	0	0
85	C	1589	0	1589	0	0	0		1	0.06	0		0	0	0
86	T	1589	0	0	0	1589	0		7	0.44	0.17		0	0	0
87	A	1589	1588	0	0	0	0		1	0.06	0		1	0.06	0
88	A	1589	1588	1	0	0	0.06		0	0	0		0	0	0
89	C	1589	0	1588	0	0	0		0	0	0		1	0.06	0
90	C	1589	0	1588	1	0	0.06		1	0.06	0		0	0	0
91	G	1589	0	0	1589	0	0		0	0	0		0	0	0
92	A	1589	1588	0	0	0	0		0	0	0		1	0.06	0
93	A	1589	1589	0	0	0	0		0	0	0		0	0	0
94	T	1589	0	0	0	1589	0		0	0	0		0	0	0
95	A	1589	1589	0	0	0	0		0	0	0		0	0	0
96	C	1589	0	1589	0	0	0		1	0.06	0		0	0	0
97	A	1589	1589	0	0	0	0		0	0	0		0	0	0
98	G	1589	0	0	1589	0	0		0	0	0		0	0	0
99	C	1589	0	1588	0	0	0		0	0	0		1	0.06	0
100	C	1589	0	1589	0	0	0		0	0	0		0	0	0
101	G	1589	0	0	1589	0	0		0	0	0		0	0	0
102	T	1589	0	0	0	1589	0		1	0.06	0		0	0	0
103	G	1589	0	0	1589	0	0		0	0	0		0	0	0
104	A	1589	1588	0	0	0	0		0	0	0		1	0.06	0
105	A	1589	1589	0	0	0	0		0	0	0		0	0	0
106	G	1589	0	0	1589	0	0		2	0.13	0		0	0	0
107	A	1589	1589	0	0	0	0		0	0	0		0	0	0
108	A	1589	1589	0	0	0	0		0	0	0		0	0	0
109	G	1589	0	0	1589	0	0		10	0.63	0.36		0	0	0
110	T	1589	0	0	0	1589	0		0	0	0		0	0	0
111	T	1589	0	0	0	1589	0		0	0	0		0	0	0
112	C	1589	0	1589	0	0	0		0	0	0		0	0	0
113	T	1589	0	0	0	1589	0		3	0.19	0		0	0	0
114	G	1589	0	0	1585	0	0		0	0	0		4	0.25	0
115	G	1589	0	0	1589	0	0		0	0	0		0	0	0
116	G	1589	0	0	1589	0	0		0	0	0		0	0	0
117	T	1589	0	0	0	1589	0		0	0	0		0	0	0
118	C	1589	0	1589	0	0	0		0	0	0		0	0	0
119	G	1589	0	0	1589	0	0		0	0	0		0	0	0
120	T	1589	0	0	0	1589	0		0	0	0		0	0	0
121	A	1589	1589	0	0	0	0		0	0	0		0	0	0
122	A	1589	1589	0	0	0	0		1	0.06	0		0	0	0
123	T	1589	0	0	0	1589	0		1	0.06	0		0	0	0
124	G	1589	0	0	1589	0	0		2	0.13	0.04		0	0	0
125	C	1589	0	1589	0	0	0		0	0	0		0	0	0
126	T	1589	0	0	0	1589	0		0	0	0		0	0	0
127	C	1589	0	1589	0	0	0		0	0	0		0	0	0
128	G	1589	0	0	1589	0	0		7	0.44	0		0	0	0
129	T	1589	0	0	0	1589	0		0	0	0		0	0	0
130	T	1589	0	0	0	1589	0		0	0	0		0	0	0
131	T	1589	0	0	0	1589	0		5	0.31	0.05		0	0	0
132	C	1589	0	1587	0	0	0		0	0	0		2	0.13	0.01
133	C	1589	0	1589	0	0	0		0	0	0		0	0	0
134	T	1589	0	0	0	1589	0		0	0	0		0	0	0
135	G	1589	0	0	1589	0	0		0	0	0		0	0	0
136	C	1589	0	1589	0	0	0		1	0.06	0		0	0	0
137	A	1589	1589	0	0	0	0		3	0.19	0		0	0	0
138	G	1589	0	0	1582	0	0		0	0	0		7	0.44	0.12
139	G	1589	0	0	1589	0	0		0	0	0		0	0	0
140	G	1589	0	0	1589	0	0		7	0.44	0		0	0	0
141	C	1589	0	1577	0	0	0		1	0.06	0		12	0.76	0.44
142	C	1589	0	1589	0	0	0		1	0.06	0		0	0	0
143	C	1589	0	1589	0	0	0		0	0	0		0	0	0
144	G	1589	0	0	1587	0	0		0	0	0		2	0.13	0.01
145	G	1589	0	0	1588	0	0		13	0.82	0		1	0.06	0.06
146	A	1589	1585	0	0	0	0		1	0.06	0		4	0.25	0
147	A	1589	1589	0	0	0	0		0	0	0		0	0	0
148	A	1589	1589	0	0	0	0		0	0	0		0	0	0
149	C	1589	0	1588	0	0	0		0	0	0		1	0.06	0
150	C	1589	0	1589	0	0	0		0	0	0		0	0	0
151	G	1589	0	0	1589	0	0		3	0.19	0.11		0	0	0
152	A	1589	1587	1	0	0	0.06		3	0.19	0		1	0.06	0.06
153	C	1589	0	1589	0	0	0		0	0	0		0	0	0
154	C	1590	0	1590	0	0	0		1	0.06	0		0	0	0
155	A	1590	1590	0	0	0	0		0	0	0		0	0	0
156	A	1590	1590	0	0	0	0		2	0.13	0.04		0	0	0
157	G	1590	0	0	1590	0	0		0	0	0		0	0	0
158	C	1590	0	1590	0	0	0		0	0	0		0	0	0
159	T	1590	0	0	0	1590	0		1	0.06	0		0	0	0
160	A	1590	1590	0	0	0	0		0	0	0		0	0	0
161	C	1590	0	1590	0	0	0		0	0	0		0	0	0
162	G	1590	0	0	1590	0	0		0	0	0		0	0	0
163	G	1590	0	0	1590	0	0		8	0.5	0.24		0	0	0
164	T	1590	0	0	0	1589	0		0	0	0		1	0.06	0
165	T	1590	0	0	0	1590	0		0	0	0		0	0	0
166	C	1590	0	1590	0	0	0		0	0	0		0	0	0
167	A	1590	1590	0	0	0	0		0	0	0		0	0	0
168	G	1590	0	0	1590	0	0		12	0.75	0		0	0	0
169	A	1590	1582	0	0	0	0		0	0	0		8	0.5	0
170	A	1590	1590	0	0	0	0		0	0	0		0	0	0
171	A	1590	1590	0	0	0	0		0	0	0		0	0	0
172	A	1590	1590	0	0	0	0		3	0.19	0		0	0	0
173	T	1590	0	0	0	1590	0		0	0	0		0	0	0
174	T	1590	0	0	0	1590	0		1	0.06	0		0	0	0
175	C	1590	0	1590	0	0	0		0	0	0		0	0	0
176	G	1589	0	0	1589	0	0		0	0	0		0	0	0
177	C	1589	0	1589	0	0	0		0	0	0		0	0	0
178	G	1589	0	0	1589	0	0		2	0.13	0.04		0	0	0
179	A	1589	1589	0	0	0	0		2	0.13	0.04		0	0	0
180	T	1589	0	0	0	1589	0		0	0	0		0	0	0
181	G	1589	0	0	1589	0	0		0	0	0		0	0	0
182	C	1589	0	1589	0	0	0		0	0	0		0	0	0
183	A	1589	1588	0	0	0	0		0	0	0		1	0.06	0
184	A	1589	1589	0	0	0	0		1	0.06	0		0	0	0
185	T	1589	0	0	0	1588	0		0	0	0		1	0.06	0
186	T	1589	0	0	0	1589	0		1	0.06	0		0	0	0
187	C	1589	0	1589	0	0	0		1	0.06	0		0	0	0
188	G	1589	0	0	1589	0	0		0	0	0		0	0	0
189	C	1589	0	1589	0	0	0		0	0	0		0	0	0
190	G	1589	0	0	1589	0	0		3	0.19	0.11		0	0	0
191	A	1589	1589	0	0	0	0		8	0.5	0.42		0	0	0
192	T	1589	0	0	0	1589	0		1	0.06	0		0	0	0
193	C	1589	0	1589	0	0	0		3	0.19	0.11		0	0	0
194	A	1589	1589	0	0	0	0		1	0.06	0		0	0	0
195	G	1589	0	0	1589	0	0		0	0	0		0	0	0
196	C	1589	0	1589	0	0	0		1	0.06	0		0	0	0
197	G	1589	0	0	1589	0	0		0	0	0		0	0	0
198	T	1590	0	0	0	1590	0		1	0.06	0		0	0	0
199	G	1590	0	0	1590	0	0		0	0	0		0	0	0
200	A	1590	1590	0	0	0	0		9	0.57	0.49		0	0	0
201	G	1590	0	0	1590	0	0		1	0.06	0		0	0	0
202	A	1590	1590	0	0	0	0		0	0	0		0	0	0
203	C	1590	0	1590	0	0	0		1	0.06	0		0	0	0
204	T	1590	0	0	0	1590	0		3	0.19	0.11		0	0	0
205	A	1590	1590	0	0	0	0		0	0	0		0	0	0
206	C	1590	0	1589	0	0	0		0	0	0		1	0.06	0
207	C	1590	0	1590	0	0	0		0	0	0		0	0	0
208	G	1590	0	0	1590	0	0		5	0.31	0.05		0	0	0
209	T	1589	0	0	0	1589	0		0	0	0		0	0	0
210	T	1589	0	0	0	1589	0		0	0	0		0	0	0
211	C	1589	0	1589	0	0	0		0	0	0		0	0	0
212	A	1589	1588	0	0	0	0		0	0	0		1	0.06	0
213	A	1589	1589	0	0	0	0		1	0.06	0		0	0	0
214	T	1589	0	0	0	1587	0		0	0	0		2	0.13	0.01
215	T	1589	0	0	0	1589	0		0	0	0		0	0	0
216	G	1589	0	0	1589	0	0		6	0.38	0.3		0	0	0
217	A	1589	1589	0	0	0	0		6	0.38	0.3		0	0	0
218	T	1589	0	0	0	1589	0		0	0	0		0	0	0
219	C	1589	0	1589	0	0	0		7	0.44	0.17		0	0	0
220	A	1589	1589	0	0	0	0		0	0	0		0	0	0
221	A	1589	1589	0	0	0	0		0	0	0		0	0	0
222	C	1589	0	1589	0	0	0		0	0	0		0	0	0
223	T	1589	0	0	0	1589	0		1	0.06	0		0	0	0
224	A	1589	1589	0	0	0	0		0	0	0		0	0	0
225	C	1589	0	1589	0	0	0		1	0.06	0		0	0	0
226	A	1589	1589	0	0	0	0		2	0.13	0		0	0	0
227	C	1589	0	1589	0	0	0		0	0	0		0	0	0
228	C	1589	1	1588	0	0	0.06		8	0.5	0		0	0	0
229	A	1589	1575	1	0	0	0.06		1	0.06	0		13	0.82	0.22
230	A	1589	1588	1	0	0	0.06		0	0	0		0	0	0
231	A	1589	1589	0	0	0	0		0	0	0		0	0	0
232	A	1589	1589	0	0	0	0		0	0	0		0	0	0
233	G	1589	0	0	1589	0	0		0	0	0		0	0	0
234	C	1589	0	1589	0	0	0		1	0.06	0		0	0	0
235	G	1589	0	1	1586	0	0.06		0	0	0		2	0.13	0.01
236	G	1589	0	0	1589	0	0		0	0	0		0	0	0
237	T	1588	0	0	0	1588	0		31	1.95	0		0	0	0
238	A	1588	1575	0	0	0	0		1	0.06	0		13	0.82	0
239	A	1588	1588	0	0	0	0		0	0	0		0	0	0
240	A	1588	1588	0	0	0	0		0	0	0		0	0	0
241	A	1588	1588	0	0	0	0		0	0	0		0	0	0
242	A	1588	1588	0	0	0	0		0	0	0		0	0	0
243	A	1588	1585	0	0	3	0.19		2	0.13	0		0	0	0
244	T	1588	1	0	0	1587	0.06		0	0	0		0	0	0
245	T	1588	0	3	0	1585	0.19		461	29.03	0		0	0	0
246	C	1588	0	839	0	1	0.12		0	0	0		748	47.1	0
247	C	1588	0	1130	0	0	0		1	0.06	0		458	28.84	0
248	C	1588	0	1245	0	0	0		1	0.06	0		343	21.6	0
249	C	1588	0	1256	0	0	0		0	0	0		332	20.91	0
250	C	1588	0	1258	0	0	0		2	0.13	0		330	20.78	0
251	C	1588	0	1259	0	0	0		0	0	0		329	20.72	0
252	C	1588	0	1259	0	0	0		0	0	0		329	20.72	0
253	C	1588	0	1261	0	0	0		1	0.06	0		327	20.59	0
254	C	1588	0	1261	0	0	0		0	0	0		327	20.59	0
255	C	1588	0	1263	0	0	0		1	0.06	0		325	20.47	0
256	C	1588	0	1267	0	0	0		0	0	0		321	20.21	0
257	C	1588	0	1269	0	0	0		0	0	0		319	20.09	0
258	C	1588	0	1282	0	0	0		0	0	0		306	19.27	0
259	C	1588	2	1291	0	0	0.15		0	0	0		295	18.58	0
260	C	1588	0	1301	0	0	0		2	0.13	0		287	18.07	0
261	C	1587	0	1306	0	0	0		0	0	0		281	17.71	0
262	C	1587	1	1315	0	0	0.08		0	0	0		271	17.08	0
263	C	1587	1	1327	0	0	0.08		0	0	0		259	16.32	0
264	C	1587	0	1338	0	0	0		0	0	0		249	15.69	0
265	C	1587	0	1356	0	0	0		0	0	0		231	14.56	0
266	C	1587	0	1365	0	0	0		1	0.06	0		222	13.99	0
267	C	1587	0	1378	0	0	0		2	0.13	0		209	13.17	0
268	C	1587	0	1396	0	0	0		0	0	0		191	12.04	0
269	C	1587	0	1410	0	0	0		0	0	0		177	11.15	0
270	C	1586	0	1452	0	0	0		0	0	0		134	8.45	0
271	C	1586	0	1530	0	0	0		0	0	0		56	3.53	0
272	C	1586	0	1566	0	0	0		0	0	0		20	1.26	0
273	C	1586	0	1577	0	0	0		0	0	0		9	0.57	0
274	C	1586	0	1583	0	0	0		1	0.06	0		3	0.19	0
275	C	1586	0	1586	0	0	0		2	0.13	0		0	0	0
276	C	1586	0	1586	0	0	0		0	0	0		0	0	0
277	C	1586	0	1586	0	0	0		0	0	0		0	0	0
278	C	1586	0	1586	0	0	0		0	0	0		0	0	0
279	C	1586	0	1586	0	0	0		1	0.06	0		0	0	0
280	C	1586	0	1586	0	0	0		1	0.06	0		0	0	0
281	C	1586	0	1586	0	0	0		1	0.06	0		0	0	0
282	C	1586	0	1586	0	0	0		1	0.06	0		0	0	0
283	C	1586	0	1586	0	0	0		0	0	0		0	0	0
284	C	1586	0	1586	0	0	0		0	0	0		0	0	0
285	C	1586	0	1586	0	0	0		1	0.06	0		0	0	0
286	G	1586	0	0	1584	0	0		2	0.13	0		2	0.13	0.01
287	G	1586	0	0	1586	0	0		2	0.13	0.05		0	0	0
288	C	1586	0	1586	0	0	0		0	0	0		0	0	0
289	G	1586	0	0	1586	0	0		0	0	0		0	0	0
290	A	1586	1586	0	0	0	0		0	0	0		0	0	0
291	G	1586	0	0	1586	0	0		0	0	0		0	0	0
292	C	1586	0	1586	0	0	0		0	0	0		0	0	0
293	T	1586	0	0	0	1586	0		1	0.06	0		0	0	0
294	T	1586	0	0	0	1586	0		1	0.06	0		0	0	0
295	C	1586	0	1586	0	0	0		1	0.06	0		0	0	0
296	A	1586	1586	0	0	0	0		0	0	0		0	0	0
297	G	1586	0	0	1586	0	0		0	0	0		0	0	0
298	T	1586	0	0	0	1586	0		3	0.19	0.11		0	0	0
299	A	1587	1587	0	0	0	0		0	0	0		0	0	0
300	C	1588	0	1588	0	0	0		4	0.25	0		0	0	0
301	T	1588	0	0	0	1584	0		0	0	0		4	0.25	0
302	T	1588	0	0	1	1587	0.06		0	0	0		0	0	0
303	T	1589	0	0	0	1589	0		0	0	0		0	0	0
304	A	1589	1589	0	0	0	0		2	0.13	0.04		0	0	0
305	T	1589	0	0	0	1589	0		0	0	0		0	0	0
306	C	1589	0	1589	0	0	0		0	0	0		0	0	0
307	G	1589	0	0	1587	0	0		0	0	0		2	0.13	0.01
308	G	1589	0	0	1589	0	0		0	0	0		0	0	0
309	C	1589	0	1589	0	0	0		0	0	0		0	0	0
310	G	1589	0	0	1589	0	0		1	0.06	0		0	0	0
311	T	1589	0	0	0	1589	0		1	0.06	0		0	0	0
312	G	1589	0	0	1589	0	0		1	0.06	0		0	0	0
313	C	1589	0	1589	0	0	0		0	0	0		0	0	0
314	A	1589	1589	0	0	0	0		1	0.06	0		0	0	0
315	G	1589	0	0	1589	0	0		2	0.13	0.04		0	0	0
316	C	1589	0	1589	0	0	0		0	0	0		0	0	0
317	T	1589	0	0	0	1589	0		0	0	0		0	0	0
318	G	1589	0	0	1588	0	0		0	0	0		1	0.06	0
319	G	1589	0	0	1589	0	0		0	0	0		0	0	0
320	A	1589	1589	0	0	0	0		1	0.06	0		0	0	0
321	T	1589	0	0	0	1589	0		0	0	0		0	0	0
322	G	1589	0	0	1589	0	0		4	0.25	0		0	0	0
323	T	1589	0	0	0	1588	0		0	0	0		1	0.06	0
324	T	1589	0	0	0	1589	0		0	0	0		0	0	0
325	A	1589	1589	0	0	0	0		0	0	0		0	0	0
326	G	1589	0	0	1589	0	0		0	0	0		0	0	0
327	T	1589	0	0	0	1589	0		3	0.19	0.11		0	0	0
328	G	1589	0	0	1589	0	0		0	0	0		0	0	0
329	A	1589	1589	0	0	0	0		0	0	0		0	0	0
330	C	1589	0	1588	0	0	0		0	0	0		1	0.06	0
331	C	1589	0	1589	0	0	0		1	0.06	0		0	0	0
332	A	1589	1589	0	0	0	0		3	0.19	0.11		0	0	0
333	T	1589	0	0	0	1589	0		4	0.25	0.17		0	0	0
334	G	1589	0	0	1589	0	0		1	0.06	0		0	0	0
335	T	1589	0	0	1	1588	0.06		2	0.13	0.04		0	0	0
336	G	1589	0	0	1589	0	0		1	0.06	0		0	0	0
337	A	1589	1589	0	0	0	0		0	0	0		0	0	0
338	G	1589	0	0	1589	0	0		0	0	0		0	0	0
339	C	1589	0	1589	0	0	0		0	0	0		0	0	0
340	G	1589	0	0	1589	0	0		0	0	0		0	0	0
341	G	1589	0	0	1588	1	0.06		1	0.06	0		0	0	0
342	T	1589	0	0	0	1589	0		9	0.57	0.49		0	0	0
343	C	1589	0	1589	0	0	0		7	0.44	0		0	0	0
344	T	1589	0	0	1	1581	0.06		0	0	0		7	0.44	0
345	T	1589	0	0	0	1589	0		0	0	0		0	0	0
346	T	1589	0	0	0	1589	0		0	0	0		0	0	0
347	T	1589	0	0	0	1589	0		0	0	0		0	0	0
348	A	1589	1572	0	0	0	0		0	0	0		17	1.07	0.47
349	A	1589	1589	0	0	0	0		0	0	0		0	0	0
350	A	1589	1589	0	0	0	0		0	0	0		0	0	0
351	A	1589	1589	0	0	0	0		0	0	0		0	0	0
352	G	1589	0	0	1589	0	0		6	0.38	0		0	0	0
353	A	1589	1573	0	0	0	0		0	0	0		16	1.01	0.41
354	A	1589	1589	0	0	0	0		0	0	0		0	0	0
355	A	1589	1589	0	0	0	0		1	0.06	0		0	0	0
356	A	1589	1589	0	0	0	0		1	0.06	0		0	0	0
357	G	1588	0	0	1588	0	0		0	0	0		0	0	0
358	A	1588	1588	0	0	0	0		3	0.19	0		0	0	0
359	G	1588	0	0	1577	0	0		0	0	0		11	0.69	0.09
360	G	1588	0	0	1588	0	0		1	0.06	0		0	0	0
361	G	1588	0	0	1588	0	0		0	0	0		0	0	0
362	G	1588	0	0	1587	1	0.06		1	0.06	0		0	0	0
363	A	1588	1588	0	0	0	0		1	0.06	0		0	0	0
364	T	1588	0	0	0	1588	0		1	0.06	0		0	0	0
365	G	1588	0	0	1587	0	0		0	0	0		1	0.06	0
366	G	1588	0	0	1588	0	0		1	0.06	0		0	0	0
367	A	1588	1587	0	0	0	0		1	0.06	0		1	0.06	0
368	A	1588	1588	0	0	0	0		3	0.19	0		0	0	0
369	G	1588	0	0	1585	0	0		0	0	0		3	0.19	0
370	G	1588	0	0	1588	0	0		0	0	0		0	0	0
371	G	1587	0	0	1587	0	0		0	0	0		0	0	0
372	C	1587	0	1587	0	0	0		2	0.13	0.05		0	0	0
373	T	1588	0	0	0	1588	0		1	0.06	0		0	0	0
374	A	1589	1589	0	0	0	0		0	0	0		0	0	0
375	G	1589	0	0	1589	0	0		0	0	0		0	0	0
376	C	1589	0	1589	0	0	0		1	0.06	0		0	0	0
377	T	1589	0	0	0	1589	0		0	0	0		0	0	0
378	C	1589	0	1589	0	0	0		2	0.13	0.04		0	0	0
379	A	1589	1589	0	0	0	0		1	0.06	0		0	0	0
380	C	1589	0	1589	0	0	0		3	0.19	0.11		0	0	0
381	T	1589	0	0	0	1589	0		3	0.19	0		0	0	0
382	C	1589	0	1581	0	0	0		0	0	0		8	0.5	0.18
383	C	1589	0	1589	0	0	0		0	0	0		0	0	0
384	C	1589	0	1589	0	0	0		3	0.19	0		0	0	0
385	A	1589	1587	0	0	0	0		0	0	0		2	0.13	0.01
386	A	1589	1589	0	0	0	0		0	0	0		0	0	0
387	C	1589	0	1589	0	0	0		0	0	0		0	0	0
388	G	1589	0	0	1589	0	0		0	0	0		0	0	0
389	A	1589	1588	0	0	0	0		0	0	0		1	0.06	0
390	A	1589	1589	0	0	0	0		2	0.13	0.04		0	0	0
391	G	1589	0	0	1589	0	0		0	0	0		0	0	0
392	A	1589	1589	0	0	0	0		0	0	0		0	0	0
393	C	1589	0	1588	0	0	0		0	0	0		1	0.06	0.06
394	A	1589	1589	0	0	0	0		1	0.06	0		0	0	0
395	A	1589	1589	0	0	0	0		1	0.06	0		0	0	0
396	G	1590	0	0	1590	0	0		5	0.31	0.23		0	0	0
397	A	1590	1590	0	0	0	0		4	0.25	0.17		0	0	0
398	T	1590	0	0	0	1590	0		1	0.06	0		0	0	0
399	C	1590	0	1589	1	0	0.06		0	0	0		0	0	0
400	T	1590	0	0	0	1590	0		0	0	0		0	0	0
401	G	1590	0	0	1590	0	0		1	0.06	0		0	0	0
402	C	1590	0	1590	0	0	0		17	1.07	0		0	0	0
403	T	1590	0	0	0	1577	0		0	0	0		13	0.82	0
404	T	1591	0	0	0	1591	0		0	0	0		0	0	0
405	T	1591	0	0	0	1591	0		0	0	0		0	0	0
406	T	1591	0	0	0	1591	0		0	0	0		0	0	0
407	T	1591	0	0	0	1591	0		0	0	0		0	0	0
408	G	1591	0	0	1591	0	0		0	0	0		0	0	0
409	C	1591	0	1591	0	0	0		0	0	0		0	0	0
410	T	1591	0	0	0	1590	0		0	0	0		1	0.06	0
411	T	1591	0	0	0	1591	0		0	0	0		0	0	0
412	G	1591	0	0	1591	0	0		0	0	0		0	0	0
413	T	1592	0	0	0	1592	0		0	0	0		0	0	0
414	A	1592	1592	0	0	0	0		0	0	0		0	0	0
415	C	1592	0	1592	0	0	0		2	0.13	0.04		0	0	0
416	T	1593	0	0	0	1593	0		0	0	0		0	0	0
417	G	1593	0	0	1585	0	0		2	0.13	0		8	0.5	0.18
418	G	1593	0	0	1593	0	0		0	0	0		0	0	0
419	G	1593	0	0	1593	0	0		3	0.19	0.11		0	0	0
420	T	1593	0	0	0	1593	0		4	0.25	0.17		0	0	0
421	C	1593	0	1593	0	0	0		0	0	0		0	0	0
422	T	1593	0	0	0	1593	0		2	0.13	0.04		0	0	0
423	C	1593	0	1593	0	0	0		0	0	0		0	0	0
424	T	1593	0	0	0	1593	0		1	0.06	0		0	0	0
425	C	1593	0	1593	0	0	0		0	0	0		0	0	0
426	T	1593	0	0	0	1593	0		1	0.06	0		0	0	0
427	G	1593	0	0	1591	0	0		0	0	0		2	0.13	0.01
428	G	1593	0	0	1593	0	0		1	0.06	0		0	0	0
429	T	1593	0	0	0	1591	0		0	0	0		2	0.13	0.01
430	T	1593	0	0	0	1593	0		0	0	0		0	0	0
431	A	1593	1593	0	0	0	0		2	0.13	0.04		0	0	0
432	G	1593	0	0	1593	0	0		0	0	0		0	0	0
433	A	1593	1593	0	0	0	0		0	0	0		0	0	0
434	C	1593	0	1591	0	0	0		0	0	0		2	0.13	0.01
435	C	1593	0	1593	0	0	0		0	0	0		0	0	0
436	A	1593	1593	0	0	0	0		1	0.06	0		0	0	0
437	G	1593	0	0	1593	0	0		3	0.19	0.11		0	0	0
438	A	1593	1593	0	0	0	0		7	0.44	0.36		0	0	0
439	T	1594	0	0	0	1594	0		0	0	0		0	0	0
440	C	1594	0	1594	0	0	0		0	0	0		0	0	0
441	T	1595	0	0	0	1595	0		0	0	0		0	0	0
442	G	1595	0	0	1595	0	0		0	0	0		0	0	0
443	A	1595	1595	0	0	0	0		2	0.13	0.04		0	0	0
444	G	1595	0	0	1595	0	0		0	0	0		0	0	0
445	C	1595	0	1592	0	0	0		0	0	0		3	0.19	0.07
446	C	1595	0	1595	0	0	0		0	0	0		0	0	0
447	T	1595	0	0	0	1595	0		1	0.06	0		0	0	0
448	G	1595	0	0	1584	0	0		0	0	0		11	0.69	0.37
449	G	1595	0	0	1595	0	0		1	0.06	0		0	0	0
450	G	1595	0	0	1595	0	0		1	0.06	0		0	0	0
451	A	1595	1595	0	0	0	0		0	0	0		0	0	0
452	G	1595	0	0	1595	0	0		1	0.06	0		0	0	0
453	C	1595	0	1595	0	0	0		0	0	0		0	0	0
454	T	1595	0	0	0	1595	0		0	0	0		0	0	0
455	C	1595	0	1595	0	0	0		2	0.13	0.04		0	0	0
456	T	1595	0	0	0	1595	0		0	0	0		0	0	0
457	C	1595	0	1595	0	0	0		1	0.06	0		0	0	0
458	T	1595	0	0	0	1595	0		0	0	0		0	0	0
459	G	1595	0	0	1594	0	0		0	0	0		1	0.06	0
460	G	1595	0	0	1595	0	0		0	0	0		0	0	0
461	C	1595	0	1595	0	0	0		0	0	0		0	0	0
462	T	1595	0	0	0	1595	0		3	0.19	0		0	0	0
463	A	1595	1595	0	0	0	0		0	0	0		0	0	0
464	A	1595	1595	0	0	0	0		0	0	0		0	0	0
465	C	1595	0	1595	0	0	0		0	0	0		0	0	0
466	T	1595	0	0	0	1595	0		0	0	0		0	0	0
467	A	1595	1595	0	0	0	0		2	0.13	0		0	0	0
468	G	1595	0	0	1593	0	0		0	0	0		2	0.13	0
469	G	1595	0	0	1595	0	0		0	0	0		0	0	0
470	G	1595	0	0	1595	0	0		13	0.82	0.55		0	0	0
471	A	1595	1595	0	0	0	0		0	0	0		0	0	0
472	A	1595	1595	0	0	0	0		3	0.19	0		0	0	0
473	C	1595	0	1591	0	0	0		0	0	0		4	0.25	0
474	C	1595	0	1595	0	0	0		0	0	0		0	0	0
475	C	1595	0	1595	0	0	0		1	0.06	0		0	0	0
476	A	1595	1595	0	0	0	0		0	0	0		0	0	0
477	C	1595	0	1595	0	0	0		0	0	0		0	0	0
478	T	1595	0	0	0	1595	0		1	0.06	0		0	0	0
479	G	1595	0	0	1595	0	0		1	0.06	0		0	0	0
480	C	1595	0	1595	0	0	0		1	0.06	0		0	0	0
481	T	1595	0	0	0	1595	0		0	0	0		0	0	0
482	T	1595	0	0	0	1595	0		0	0	0		0	0	0
483	A	1595	1594	0	0	0	0		0	0	0		1	0.06	0
484	A	1595	1595	0	0	0	0		0	0	0		0	0	0
485	G	1595	0	0	1595	0	0		0	0	0		0	0	0
486	C	1595	0	1593	0	0	0		0	0	0		2	0.13	0.01
487	C	1595	0	1595	0	0	0		0	0	0		0	0	0
488	T	1595	0	0	0	1595	0		1	0.06	0		0	0	0
489	C	1595	0	1595	0	0	0		0	0	0		0	0	0
490	A	1595	1593	0	0	0	0		0	0	0		2	0.13	0.01
491	A	1595	1595	0	0	0	0		1	0.06	0		0	0	0
492	T	1595	0	0	0	1595	0		1	0.06	0		0	0	0
493	A	1595	1592	0	0	0	0		0	0	0		3	0.19	0
494	A	1595	1595	0	0	0	0		0	0	0		0	0	0
495	A	1595	1595	0	0	0	0		0	0	0		0	0	0
496	G	1595	0	0	1595	0	0		0	0	0		0	0	0
497	C	1595	0	1595	0	0	0		0	0	0		0	0	0
498	T	1595	0	0	0	1595	0		0	0	0		0	0	0
499	T	1594	0	0	0	1594	0		0	0	0		0	0	0
500	G	1593	0	0	1593	0	0		0	0	0		0	0	0
