## Supplemental Table 1-23 for "Direct Pacbio sequencing methods and applications for different types of DNA sequences": S4.xlsx

### Sheet: snp_indel
Pos	RefBase	Coverage	A	C	G	T	MutRate(%)	Mut	InsCov	InsRate(%)	InsRateCorrection(%)	Ins	DelCov	DelRate(%)	DelRateCorrection(%)	Del
1	A	5200	5200	0	0	0	0		0	0	0		0	0	0
2	T	5210	0	0	0	5210	0		0	0	0		0	0	0
3	G	5219	0	0	5219	0	0		0	0	0		0	0	0
4	T	5226	0	0	0	5226	0		17	0.33	0.06		0	0	0
5	C	5226	0	5225	0	0	0		0	0	0		1	0.02	0
6	C	5226	0	5226	0	0	0		0	0	0		0	0	0
7	A	5226	5225	0	0	1	0.02		2	0.04	0		0	0	0
8	T	5226	0	0	0	5226	0		8	0.15	0.07		0	0	0
9	C	5226	1	5225	0	0	0.02		2	0.04	0		0	0	0
10	G	5226	0	3	5223	0	0.06		393	7.52	0.55		0	0	0
11	A	5226	5045	0	3	0	0.06		0	0	0		178	3.41	1.49
12	A	5226	5225	0	0	0	0		0	0	0		1	0.02	0.02
13	A	5226	5226	0	0	0	0		2	0.04	0		0	0	0
14	A	5226	5226	0	0	0	0		1	0.02	0		0	0	0
15	A	5226	5226	0	0	0	0		0	0	0		0	0	0
16	A	5226	5226	0	0	0	0		0	0	0		0	0	0
17	A	5226	5226	0	0	0	0		2	0.04	0		0	0	0
18	C	5226	0	5226	0	0	0		1	0.02	0		0	0	0
19	T	5226	0	0	0	5219	0		1	0.02	0		7	0.13	0.02
20	T	5226	0	0	0	5226	0		0	0	0		0	0	0
21	C	5226	0	5226	0	0	0		1	0.02	0		0	0	0
22	G	5226	0	0	5226	0	0		11	0.21	0		0	0	0
23	T	5226	0	0	0	5217	0		3	0.06	0		9	0.17	0.06
24	T	5226	0	0	0	5226	0		3	0.06	0		0	0	0
25	A	5226	5225	0	0	0	0		1	0.02	0		1	0.02	0.02
26	T	5226	0	0	0	5226	0		3	0.06	0		0	0	0
27	C	5226	0	5226	0	0	0		6	0.11	0.03		0	0	0
28	A	5226	5226	0	0	0	0		1	0.02	0		0	0	0
29	C	5226	0	5221	0	0	0		0	0	0		5	0.1	0
30	C	5226	0	5226	0	0	0		9	0.17	0.09		0	0	0
31	G	5226	0	0	5226	0	0		4	0.08	0		0	0	0
32	A	5226	5225	0	0	0	0		6	0.11	0		1	0.02	0.02
33	C	5226	0	5188	0	0	0		2	0.04	0		38	0.73	0.41
34	C	5226	0	5226	0	0	0		4	0.08	0		0	0	0
35	C	5226	0	5226	0	0	0		4	0.08	0		0	0	0
36	G	5226	0	0	5226	0	0		4	0.08	0		0	0	0
37	A	5226	5226	0	0	0	0		5	0.1	0.01		0	0	0
38	G	5226	0	0	5226	0	0		5	0.1	0.01		0	0	0
39	C	5226	0	5225	0	0	0		1	0.02	0		1	0.02	0.02
40	T	5226	0	0	0	5222	0		2	0.04	0		4	0.08	0
41	T	5226	0	0	0	5226	0		3	0.06	0		0	0	0
42	A	5226	5226	0	0	0	0		1	0.02	0		0	0	0
43	C	5226	0	5222	0	0	0		0	0	0		4	0.08	0
44	C	5226	1	5225	0	0	0.02		3	0.06	0		0	0	0
45	T	5226	0	0	0	5226	0		1	0.02	0		0	0	0
46	G	5226	0	0	5226	0	0		3	0.06	0		0	0	0
47	A	5226	5226	0	0	0	0		4	0.08	0		0	0	0
48	C	5226	0	5226	0	0	0		6	0.11	0		0	0	0
49	A	5227	5222	0	0	0	0		0	0	0		5	0.1	0
50	A	5227	5227	0	0	0	0		8	0.15	0.07		0	0	0
51	T	5227	0	0	0	5227	0		4	0.08	0		0	0	0
52	C	5227	0	5221	0	0	0		2	0.04	0		6	0.11	0
53	C	5227	0	5227	0	0	0		6	0.11	0		0	0	0
54	A	5227	5223	0	0	0	0		1	0.02	0		4	0.08	0
55	A	5227	5227	0	0	0	0		5	0.1	0.01		0	0	0
56	T	5226	0	0	0	5226	0		2	0.04	0		0	0	0
57	C	5226	0	5226	0	0	0		3	0.06	0		0	0	0
58	A	5226	5226	0	0	0	0		0	0	0		0	0	0
59	T	5225	0	0	0	5225	0		4	0.08	0		0	0	0
60	C	5225	0	5225	0	0	0		12	0.23	0		0	0	0
61	T	5225	0	0	0	5197	0		1	0.02	0		28	0.54	0.22
62	T	5225	0	0	0	5225	0		2	0.04	0		0	0	0
63	T	5225	0	0	0	5225	0		8	0.15	0.07		0	0	0
64	G	5225	0	0	5225	0	0		3	0.06	0		0	0	0
65	C	5225	0	5218	0	0	0		0	0	0		7	0.13	0.02
66	C	5225	0	5225	0	0	0		1	0.02	0		0	0	0
67	T	5225	0	0	0	5225	0		1	0.02	0		0	0	0
68	C	5225	0	5225	0	0	0		4	0.08	0		0	0	0
69	A	5225	5225	0	0	0	0		0	0	0		0	0	0
70	G	5225	0	0	5225	0	0		1	0.02	0		0	0	0
71	A	5225	5225	0	0	0	0		1	0.02	0		0	0	0
72	T	5225	0	0	0	5225	0		5	0.1	0		0	0	0
73	G	5225	0	0	5219	0	0		0	0	0		6	0.11	0
74	G	5225	0	0	5225	0	0		136	2.6	0.81		0	0	0
75	T	5225	0	0	0	5199	0		0	0	0		26	0.5	0
76	T	5225	0	0	0	5225	0		0	0	0		0	0	0
77	T	5225	0	0	0	5225	0		0	0	0		0	0	0
78	T	5225	0	0	0	5225	0		13	0.25	0.17		0	0	0
79	C	5225	0	5225	0	0	0		0	0	0		0	0	0
80	T	5225	0	0	0	5225	0		0	0	0		0	0	0
81	C	5225	0	5225	0	0	0		1	0.02	0		0	0	0
82	G	5225	0	0	5225	0	0		2	0.04	0		0	0	0
83	A	5225	5225	0	0	0	0		3	0.06	0		0	0	0
84	G	5225	0	0	5225	0	0		1	0.02	0		0	0	0
85	C	5225	0	5225	0	0	0		1	0.02	0		0	0	0
86	T	5224	0	0	0	5224	0		14	0.27	0		0	0	0
87	A	5224	5221	0	0	0	0		1	0.02	0		3	0.06	0
88	A	5224	5224	0	0	0	0		4	0.08	0		0	0	0
89	C	5224	0	5220	0	0	0		5	0.1	0		4	0.08	0
90	C	5224	0	5224	0	0	0		1	0.02	0		0	0	0
91	G	5223	0	0	5223	0	0		7	0.13	0		0	0	0
92	A	5223	5222	0	0	0	0		0	0	0		1	0.02	0
93	A	5223	5223	0	0	0	0		4	0.08	0		0	0	0
94	T	5223	0	0	0	5223	0		1	0.02	0		0	0	0
95	A	5223	5223	0	0	0	0		1	0.02	0		0	0	0
96	C	5223	0	5223	0	0	0		6	0.11	0.03		0	0	0
97	A	5223	5223	0	0	0	0		3	0.06	0		0	0	0
98	G	5223	0	0	5223	0	0		4	0.08	0		0	0	0
99	C	5223	0	5217	0	0	0		1	0.02	0		6	0.11	0
100	C	5223	0	5223	0	0	0		2	0.04	0		0	0	0
101	G	5223	0	0	5223	0	0		8	0.15	0.07		0	0	0
102	T	5223	0	0	1	5222	0.02		5	0.1	0.01		0	0	0
103	G	5223	0	0	5223	0	0		7	0.13	0		0	0	0
104	A	5223	5219	0	0	0	0		0	0	0		4	0.08	0
105	A	5223	5223	0	0	0	0		4	0.08	0		0	0	0
106	G	5223	0	0	5223	0	0		18	0.34	0.08		0	0	0
107	A	5223	5220	0	0	0	0		3	0.06	0		3	0.06	0
108	A	5223	5223	0	0	0	0		4	0.08	0		0	0	0
109	G	5223	0	0	5223	0	0		40	0.77	0.5		0	0	0
110	T	5223	0	0	0	5220	0		2	0.04	0		3	0.06	0
111	T	5223	0	0	0	5223	0		3	0.06	0		0	0	0
112	C	5223	0	5222	0	0	0		1	0.02	0		1	0.02	0.02
113	T	5223	0	0	1	5222	0.02		12	0.23	0		0	0	0
114	G	5222	0	0	5190	1	0.02		1	0.02	0		31	0.59	0.28
115	G	5222	0	0	5221	1	0.02		3	0.06	0		0	0	0
116	G	5222	0	1	5220	1	0.04		7	0.13	0.05		0	0	0
117	T	5222	0	0	0	5221	0		7	0.13	0.05		1	0.02	0.02
118	C	5222	0	5222	0	0	0		1	0.02	0		0	0	0
119	G	5222	0	0	5222	0	0		6	0.11	0.03		0	0	0
120	T	5222	0	0	0	5222	0		1	0.02	0		0	0	0
121	A	5222	5220	0	0	0	0		0	0	0		2	0.04	0
122	A	5222	5221	1	0	0	0.02		4	0.08	0		0	0	0
123	T	5222	0	0	0	5222	0		1	0.02	0		0	0	0
124	G	5222	0	0	5222	0	0		5	0.1	0.01		0	0	0
125	C	5222	0	5222	0	0	0		1	0.02	0		0	0	0
126	T	5222	0	0	0	5222	0		4	0.08	0		0	0	0
127	C	5222	0	5222	0	0	0		4	0.08	0		0	0	0
128	G	5222	0	0	5222	0	0		36	0.69	0		0	0	0
129	T	5222	0	0	0	5208	0		0	0	0		14	0.27	0
130	T	5222	0	0	0	5222	0		1	0.02	0		0	0	0
131	T	5222	0	0	0	5222	0		10	0.19	0		0	0	0
132	C	5223	0	5221	0	0	0		2	0.04	0		2	0.04	0
133	C	5223	0	5223	0	0	0		1	0.02	0		0	0	0
134	T	5223	0	0	0	5223	0		2	0.04	0		0	0	0
135	G	5222	0	0	5222	0	0		0	0	0		0	0	0
136	C	5222	0	5222	0	0	0		3	0.06	0		0	0	0
137	A	5222	5222	0	0	0	0		23	0.44	0		0	0	0
138	G	5222	0	0	5185	1	0.02		1	0.02	0		36	0.69	0.37
139	G	5222	0	0	5222	0	0		2	0.04	0		0	0	0
140	G	5222	0	1	5219	0	0.02		10	0.19	0		2	0.04	0.04
141	C	5222	0	5148	2	0	0.04		1	0.02	0		72	1.38	1.06
142	C	5222	0	5222	0	0	0		1	0.02	0		0	0	0
143	C	5222	0	5221	1	0	0.02		14	0.27	0		0	0	0
144	G	5222	0	0	5216	2	0.04		2	0.04	0		4	0.08	0
145	G	5222	3	0	5218	0	0.06		69	1.32	0.48		1	0.02	0.02
146	A	5222	5195	0	2	0	0.04		0	0	0		25	0.48	0.16
147	A	5222	5222	0	0	0	0		1	0.02	0		0	0	0
148	A	5222	5222	0	0	0	0		1	0.02	0		0	0	0
149	C	5222	0	5221	0	0	0		0	0	0		1	0.02	0
150	C	5222	0	5222	0	0	0		7	0.13	0.05		0	0	0
151	G	5222	0	0	5222	0	0		3	0.06	0		0	0	0
152	A	5222	5222	0	0	0	0		9	0.17	0		0	0	0
153	C	5222	0	5219	0	0	0		0	0	0		3	0.06	0
154	C	5222	0	5222	0	0	0		5	0.1	0		0	0	0
155	A	5222	5208	1	0	0	0.02		3	0.06	0		13	0.25	0.13
156	A	5222	5222	0	0	0	0		2	0.04	0		0	0	0
157	G	5222	0	0	5222	0	0		1	0.02	0		0	0	0
158	C	5222	0	5222	0	0	0		7	0.13	0.05		0	0	0
159	T	5222	0	0	0	5222	0		2	0.04	0		0	0	0
160	A	5222	5222	0	0	0	0		1	0.02	0		0	0	0
161	C	5222	0	5222	0	0	0		1	0.02	0		0	0	0
162	G	5222	0	0	5213	0	0		1	0.02	0		9	0.17	0.06
163	G	5222	0	0	5221	1	0.02		22	0.42	0.15		0	0	0
164	T	5222	0	0	0	5215	0		0	0	0		7	0.13	0.02
165	T	5223	0	0	0	5223	0		4	0.08	0		0	0	0
166	C	5223	0	5222	0	1	0.02		1	0.02	0		0	0	0
167	A	5223	5223	0	0	0	0		4	0.08	0		0	0	0
168	G	5222	0	0	5222	0	0		56	1.07	0		0	0	0
169	A	5222	5170	0	0	0	0		1	0.02	0		52	1	0.4
170	A	5222	5222	0	0	0	0		0	0	0		0	0	0
171	A	5222	5222	0	0	0	0		1	0.02	0		0	0	0
172	A	5221	5221	0	0	0	0		5	0.1	0		0	0	0
173	T	5222	0	0	0	5221	0		0	0	0		1	0.02	0
174	T	5222	0	0	0	5222	0		1	0.02	0		0	0	0
175	C	5222	0	5222	0	0	0		3	0.06	0		0	0	0
176	G	5222	0	0	5222	0	0		2	0.04	0		0	0	0
177	C	5221	0	5221	0	0	0		2	0.04	0		0	0	0
178	G	5221	0	0	5221	0	0		9	0.17	0.09		0	0	0
179	A	5221	5221	0	0	0	0		10	0.19	0.11		0	0	0
180	T	5221	0	0	0	5221	0		6	0.11	0.03		0	0	0
181	G	5221	0	0	5221	0	0		3	0.06	0		0	0	0
182	C	5221	0	5221	0	0	0		5	0.1	0		0	0	0
183	A	5221	5221	0	0	0	0		1	0.02	0		0	0	0
184	A	5221	5221	0	0	0	0		3	0.06	0		0	0	0
185	T	5221	0	0	0	5216	0		0	0	0		5	0.1	0
186	T	5221	0	0	0	5221	0		2	0.04	0		0	0	0
187	C	5221	0	5221	0	0	0		2	0.04	0		0	0	0
188	G	5221	0	0	5220	0	0		1	0.02	0		1	0.02	0.02
189	C	5221	0	5221	0	0	0		7	0.13	0.05		0	0	0
190	G	5221	0	0	5221	0	0		37	0.71	0.63		0	0	0
191	A	5221	5221	0	0	0	0		37	0.71	0.63		0	0	0
192	T	5221	0	0	0	5221	0		6	0.11	0.03		0	0	0
193	C	5221	0	5221	0	0	0		6	0.11	0.03		0	0	0
194	A	5221	5221	0	0	0	0		8	0.15	0.07		0	0	0
195	G	5221	0	0	5221	0	0		1	0.02	0		0	0	0
196	C	5221	0	5221	0	0	0		10	0.19	0.11		0	0	0
197	G	5221	0	0	5221	0	0		11	0.21	0.13		0	0	0
198	T	5220	0	0	0	5219	0		19	0.36	0.28		1	0.02	0.02
199	G	5220	0	0	5220	0	0		4	0.08	0		0	0	0
200	A	5220	5220	0	0	0	0		34	0.65	0.57		0	0	0
201	G	5220	0	0	5220	0	0		5	0.1	0.01		0	0	0
202	A	5220	5220	0	0	0	0		2	0.04	0		0	0	0
203	C	5220	0	5220	0	0	0		2	0.04	0		0	0	0
204	T	5220	0	0	0	5220	0		2	0.04	0		0	0	0
205	A	5220	5220	0	0	0	0		1	0.02	0		0	0	0
206	C	5220	0	5206	0	0	0		1	0.02	0		14	0.27	0.15
207	C	5220	0	5220	0	0	0		1	0.02	0		0	0	0
208	G	5220	0	0	5220	0	0		24	0.46	0.19		0	0	0
209	T	5220	0	0	0	5218	0		2	0.04	0		2	0.04	0
210	T	5220	0	0	0	5220	0		0	0	0		0	0	0
211	C	5220	0	5220	0	0	0		7	0.13	0		0	0	0
212	A	5220	5217	0	0	0	0		0	0	0		3	0.06	0
213	A	5220	5220	0	0	0	0		1	0.02	0		0	0	0
214	T	5220	0	0	1	5200	0.02		2	0.04	0		19	0.36	0.25
215	T	5220	0	0	0	5220	0		4	0.08	0		0	0	0
216	G	5220	1	0	5219	0	0.02		35	0.67	0.59		0	0	0
217	A	5220	5220	0	0	0	0		37	0.71	0.63		0	0	0
218	T	5220	0	0	0	5220	0		1	0.02	0		0	0	0
219	C	5220	0	5219	0	0	0		16	0.31	0.04		1	0.02	0.02
220	A	5221	5219	0	0	0	0		0	0	0		2	0.04	0
221	A	5221	5221	0	0	0	0		3	0.06	0		0	0	0
222	C	5220	0	5220	0	0	0		2	0.04	0		0	0	0
223	T	5220	0	1	0	5219	0.02		1	0.02	0		0	0	0
224	A	5220	5220	0	0	0	0		1	0.02	0		0	0	0
225	C	5220	0	5220	0	0	0		2	0.04	0		0	0	0
226	A	5220	5219	0	0	0	0		6	0.11	0		1	0.02	0.02
227	C	5220	0	5210	0	0	0		3	0.06	0		10	0.19	0.07
228	C	5220	0	5220	0	0	0		48	0.92	0		0	0	0
229	A	5220	5167	0	0	0	0		0	0	0		53	1.02	0.42
230	A	5220	5220	0	0	0	0		0	0	0		0	0	0
231	A	5220	5220	0	0	0	0		3	0.06	0		0	0	0
232	A	5220	5220	0	0	0	0		0	0	0		0	0	0
233	G	5220	0	1	5219	0	0.02		1	0.02	0		0	0	0
234	C	5220	0	5219	1	0	0.02		21	0.4	0.14		0	0	0
235	G	5220	0	0	5218	0	0		2	0.04	0		2	0.04	0
236	G	5220	0	0	5220	0	0		22	0.42	0.34		0	0	0
237	T	5219	0	0	0	5219	0		146	2.8	0		0	0	0
238	A	5219	5083	0	0	3	0.06		0	0	0		133	2.55	1.15
239	A	5219	5217	0	0	2	0.04		0	0	0		0	0	0
240	A	5219	5218	0	0	1	0.02		1	0.02	0		0	0	0
241	A	5219	5219	0	0	0	0		2	0.04	0		0	0	0
242	A	5219	5219	0	0	0	0		2	0.04	0		0	0	0
243	A	5219	5204	1	0	14	0.29		0	0	0		0	0	0
244	T	5219	14	0	0	5205	0.27		7	0.13	0		0	0	0
245	T	5219	0	0	19	5197	0.36		1681	32.21	0		3	0.06	0.06
246	G	5219	0	0	2741	13	0.47		1	0.02	0		2465	47.23	0
247	G	5219	0	0	3729	0	0		5	0.1	0		1490	28.55	0
248	G	5219	1	0	4241	0	0.02		5	0.1	0		977	18.72	0
249	G	5219	0	0	4376	0	0		4	0.08	0		843	16.15	0
250	G	5219	0	0	4402	0	0		3	0.06	0		817	15.65	0
251	G	5219	0	0	4409	1	0.02		3	0.06	0		809	15.5	0
252	G	5219	0	0	4414	0	0		3	0.06	0		805	15.42	0
253	G	5219	0	0	4418	0	0		2	0.04	0		801	15.35	0
254	G	5219	0	0	4427	0	0		6	0.11	0		792	15.18	0
255	G	5219	0	0	4438	1	0.02		2	0.04	0		780	14.95	0
256	G	5219	0	0	4460	1	0.02		2	0.04	0		758	14.52	0
257	G	5219	1	0	4498	1	0.04		3	0.06	0		719	13.78	0
258	G	5219	0	0	4555	1	0.02		4	0.08	0		663	12.7	0
259	G	5219	0	0	4674	3	0.06		3	0.06	0		542	10.39	0
260	G	5219	0	0	4893	1	0.02		4	0.08	0		325	6.23	0
261	G	5219	0	0	5037	0	0		6	0.11	0		182	3.49	0
262	G	5219	1	0	5090	2	0.06		5	0.1	0		126	2.41	0
263	G	5219	0	0	5124	3	0.06		6	0.11	0		92	1.76	0
264	G	5219	0	0	5156	0	0		1	0.02	0		63	1.21	0
265	G	5219	0	0	5178	1	0.02		5	0.1	0		40	0.77	0
266	G	5219	0	0	5185	2	0.04		2	0.04	0		32	0.61	0
267	G	5219	0	0	5190	2	0.04		3	0.06	0		27	0.52	0
268	G	5219	0	0	5195	3	0.06		3	0.06	0		21	0.4	0
269	G	5220	0	0	5201	2	0.04		2	0.04	0		17	0.33	0
270	G	5220	0	0	5199	4	0.08		2	0.04	0		17	0.33	0
271	G	5220	0	0	5204	1	0.02		3	0.06	0		15	0.29	0
272	G	5220	0	0	5205	0	0		4	0.08	0		15	0.29	0
273	G	5220	0	0	5211	0	0		2	0.04	0		9	0.17	0
274	G	5220	0	0	5214	1	0.02		1	0.02	0		5	0.1	0
275	G	5220	0	0	5216	1	0.02		5	0.1	0		3	0.06	0
276	G	5220	0	0	5214	2	0.04		1	0.02	0		4	0.08	0
277	G	5220	0	1	5215	2	0.06		4	0.08	0		2	0.04	0
278	G	5220	0	0	5217	1	0.02		5	0.1	0		2	0.04	0
279	G	5220	0	0	5216	2	0.04		5	0.1	0		2	0.04	0
280	G	5220	1	0	5216	1	0.04		6	0.11	0		2	0.04	0
281	G	5218	0	0	5214	2	0.04		1	0.02	0		2	0.04	0
282	G	5218	0	0	5214	2	0.04		6	0.11	0		2	0.04	0
283	G	5218	0	0	5211	4	0.08		8	0.15	0		3	0.06	0
284	G	5218	0	0	5209	4	0.08		8	0.15	0		5	0.1	0
285	G	5218	0	0	5203	10	0.19		20	0.38	0.12		5	0.1	0
286	T	5218	0	0	3	5204	0.06		5	0.1	0		11	0.21	0.09
287	T	5218	0	0	2	5216	0.04		5	0.1	0.01		0	0	0
288	C	5218	0	5216	2	0	0.04		4	0.08	0		0	0	0
289	G	5218	0	0	5218	0	0		0	0	0		0	0	0
290	A	5219	5218	0	0	1	0.02		7	0.13	0.05		0	0	0
291	G	5219	0	0	5218	1	0.02		2	0.04	0		0	0	0
292	C	5219	0	5218	1	0	0.02		3	0.06	0		0	0	0
293	T	5219	0	0	0	5217	0		1	0.02	0		2	0.04	0
294	T	5219	0	0	0	5219	0		1	0.02	0		0	0	0
295	C	5219	0	5219	0	0	0		7	0.13	0.05		0	0	0
296	A	5219	5219	0	0	0	0		2	0.04	0		0	0	0
297	G	5219	0	0	5217	0	0		3	0.06	0		2	0.04	0.04
298	T	5219	0	0	0	5219	0		11	0.21	0.13		0	0	0
299	A	5219	5219	0	0	0	0		0	0	0		0	0	0
300	C	5220	0	5220	0	0	0		15	0.29	0		0	0	0
301	T	5220	0	0	0	5195	0		3	0.06	0		25	0.48	0.16
302	T	5220	0	0	0	5220	0		3	0.06	0		0	0	0
303	T	5220	0	0	0	5220	0		5	0.1	0.01		0	0	0
304	A	5220	5220	0	0	0	0		4	0.08	0		0	0	0
305	T	5220	0	0	0	5220	0		4	0.08	0		0	0	0
306	C	5220	0	5220	0	0	0		6	0.11	0		0	0	0
307	G	5220	0	0	5211	1	0.02		1	0.02	0		8	0.15	0.04
308	G	5220	0	0	5220	0	0		1	0.02	0		0	0	0
309	C	5221	0	5220	0	0	0		6	0.11	0.03		1	0.02	0.02
310	G	5221	0	0	5221	0	0		3	0.06	0		0	0	0
311	T	5221	0	0	0	5221	0		12	0.23	0.15		0	0	0
312	G	5221	0	0	5221	0	0		2	0.04	0		0	0	0
313	C	5221	0	5221	0	0	0		3	0.06	0		0	0	0
314	A	5221	5221	0	0	0	0		2	0.04	0		0	0	0
315	G	5222	0	0	5221	1	0.02		3	0.06	0		0	0	0
316	C	5222	0	5222	0	0	0		5	0.1	0.01		0	0	0
317	T	5222	0	0	0	5222	0		6	0.11	0		0	0	0
318	G	5222	0	0	5212	0	0		0	0	0		10	0.19	0.07
319	G	5222	0	0	5222	0	0		0	0	0		0	0	0
320	A	5222	5222	0	0	0	0		5	0.1	0.01		0	0	0
321	T	5222	0	0	0	5222	0		3	0.06	0		0	0	0
322	G	5222	0	0	5222	0	0		16	0.31	0.04		0	0	0
323	T	5224	0	0	0	5222	0		2	0.04	0		2	0.04	0
324	T	5224	0	0	0	5224	0		3	0.06	0		0	0	0
325	A	5224	5223	0	0	1	0.02		3	0.06	0		0	0	0
326	G	5224	0	0	5224	0	0		2	0.04	0		0	0	0
327	T	5225	0	0	1	5224	0.02		19	0.36	0.28		0	0	0
328	G	5225	0	0	5225	0	0		5	0.1	0.01		0	0	0
329	A	5225	5225	0	0	0	0		8	0.15	0		0	0	0
330	C	5225	0	5221	0	0	0		0	0	0		4	0.08	0
331	C	5226	0	5226	0	0	0		14	0.27	0.19		0	0	0
332	A	5227	5226	1	0	0	0.02		19	0.36	0.28		0	0	0
333	T	5227	0	0	1	5226	0.02		43	0.82	0.74		0	0	0
334	G	5227	0	0	5226	1	0.02		5	0.1	0.01		0	0	0
335	T	5228	0	0	0	5228	0		4	0.08	0		0	0	0
336	G	5228	0	0	5228	0	0		9	0.17	0.09		0	0	0
337	A	5228	5228	0	0	0	0		5	0.1	0.01		0	0	0
338	G	5228	0	0	5226	2	0.04		1	0.02	0		0	0	0
339	C	5228	0	5228	0	0	0		7	0.13	0		0	0	0
340	G	5228	0	0	5226	0	0		1	0.02	0		2	0.04	0
341	G	5228	0	0	5228	0	0		10	0.19	0.11		0	0	0
342	T	5228	0	0	0	5228	0		22	0.42	0.34		0	0	0
343	C	5228	1	5225	0	2	0.06		38	0.73	0		0	0	0
344	T	5228	0	1	0	5152	0.02		1	0.02	0		75	1.43	0.83
345	T	5228	0	0	0	5228	0		3	0.06	0		0	0	0
346	T	5229	0	0	0	5229	0		0	0	0		0	0	0
347	T	5229	0	0	0	5222	0		17	0.33	0		7	0.13	0.13
348	A	5229	5047	0	0	5	0.1		0	0	0		177	3.38	2.79
349	A	5229	5229	0	0	0	0		1	0.02	0		0	0	0
350	A	5229	5229	0	0	0	0		2	0.04	0		0	0	0
351	A	5229	5225	0	4	0	0.08		3	0.06	0		0	0	0
352	G	5229	5	0	5224	0	0.1		41	0.78	0		0	0	0
353	A	5229	5181	0	1	0	0.02		3	0.06	0		47	0.9	0.3
354	A	5230	5230	0	0	0	0		2	0.04	0		0	0	0
355	A	5230	5230	0	0	0	0		2	0.04	0		0	0	0
356	A	5230	5229	0	1	0	0.02		2	0.04	0		0	0	0
357	G	5230	1	1	5227	0	0.04		2	0.04	0		1	0.02	0.02
358	A	5230	5230	0	0	0	0		39	0.75	0		0	0	0
359	G	5230	0	0	5193	0	0		2	0.04	0		37	0.71	0.11
360	G	5230	0	0	5230	0	0		2	0.04	0		0	0	0
361	G	5230	0	0	5229	1	0.02		2	0.04	0		0	0	0
362	G	5230	0	0	5230	0	0		5	0.1	0.01		0	0	0
363	A	5230	5230	0	0	0	0		4	0.08	0		0	0	0
364	T	5230	0	0	0	5230	0		8	0.15	0		0	0	0
365	G	5230	0	0	5225	1	0.02		0	0	0		4	0.08	0
366	G	5230	0	0	5229	0	0		9	0.17	0		1	0.02	0.02
367	A	5230	5223	0	0	0	0		5	0.1	0		7	0.13	0.02
368	A	5230	5230	0	0	0	0		13	0.25	0		0	0	0
369	G	5231	0	0	5197	0	0		1	0.02	0		34	0.65	0.33
370	G	5232	0	0	5232	0	0		0	0	0		0	0	0
371	G	5232	0	0	5232	0	0		1	0.02	0		0	0	0
372	C	5232	0	5232	0	0	0		9	0.17	0.09		0	0	0
373	T	5232	0	0	0	5232	0		1	0.02	0		0	0	0
374	A	5232	5232	0	0	0	0		2	0.04	0		0	0	0
375	G	5232	0	0	5232	0	0		4	0.08	0		0	0	0
376	C	5232	0	5232	0	0	0		2	0.04	0		0	0	0
377	T	5232	0	0	0	5232	0		3	0.06	0		0	0	0
378	C	5232	0	5232	0	0	0		1	0.02	0		0	0	0
379	A	5232	5231	0	0	0	0		1	0.02	0		1	0.02	0.02
380	C	5232	1	5231	0	0	0.02		4	0.08	0		0	0	0
381	T	5233	0	0	0	5233	0		13	0.25	0		0	0	0
382	C	5233	0	5195	0	1	0.02		0	0	0		37	0.71	0.39
383	C	5233	0	5233	0	0	0		1	0.02	0		0	0	0
384	C	5234	1	5233	0	0	0.02		8	0.15	0		0	0	0
385	A	5234	5234	0	0	0	0		0	0	0		0	0	0
386	A	5234	5234	0	0	0	0		2	0.04	0		0	0	0
387	C	5234	0	5234	0	0	0		2	0.04	0		0	0	0
388	G	5234	0	0	5234	0	0		5	0.1	0		0	0	0
389	A	5235	5231	0	0	0	0		0	0	0		4	0.08	0
390	A	5236	5236	0	0	0	0		5	0.1	0.01		0	0	0
391	G	5236	0	0	5236	0	0		4	0.08	0		0	0	0
392	A	5236	5236	0	0	0	0		1	0.02	0		0	0	0
393	C	5236	0	5236	0	0	0		10	0.19	0		0	0	0
394	A	5236	5235	0	0	0	0		2	0.04	0		1	0.02	0
395	A	5236	5236	0	0	0	0		3	0.06	0		0	0	0
396	G	5236	0	0	5236	0	0		17	0.32	0.24		0	0	0
397	A	5236	5236	0	0	0	0		53	1.01	0.93		0	0	0
398	T	5237	0	0	0	5237	0		4	0.08	0		0	0	0
399	C	5237	0	5237	0	0	0		3	0.06	0		0	0	0
400	T	5237	0	0	0	5237	0		2	0.04	0		0	0	0
401	G	5237	0	0	5237	0	0		7	0.13	0.05		0	0	0
402	C	5237	0	5237	0	0	0		90	1.72	0		0	0	0
403	T	5237	0	0	0	5157	0		2	0.04	0		80	1.53	0.57
404	T	5237	0	0	1	5236	0.02		0	0	0		0	0	0
405	T	5238	0	0	0	5238	0		1	0.02	0		0	0	0
406	T	5237	0	0	0	5237	0		2	0.04	0		0	0	0
407	T	5237	0	0	0	5237	0		5	0.1	0.01		0	0	0
408	G	5237	0	0	5237	0	0		3	0.06	0		0	0	0
409	C	5237	0	5237	0	0	0		12	0.23	0		0	0	0
410	T	5237	0	0	1	5232	0.02		5	0.1	0		4	0.08	0
411	T	5239	0	0	0	5239	0		3	0.06	0		0	0	0
412	G	5239	0	0	5239	0	0		4	0.08	0		0	0	0
413	T	5239	0	0	0	5239	0		5	0.1	0.01		0	0	0
414	A	5239	5239	0	0	0	0		0	0	0		0	0	0
415	C	5239	0	5239	0	0	0		1	0.02	0		0	0	0
416	T	5240	0	0	0	5240	0		18	0.34	0		0	0	0
417	G	5240	0	0	5226	1	0.02		3	0.06	0		13	0.25	0
418	G	5240	0	0	5240	0	0		0	0	0		0	0	0
419	G	5240	0	0	5240	0	0		13	0.25	0.17		0	0	0
420	T	5240	0	0	1	5237	0.02		32	0.61	0.53		2	0.04	0.04
421	C	5240	0	5238	1	0	0.02		1	0.02	0		1	0.02	0.02
422	T	5240	0	0	0	5240	0		8	0.15	0.07		0	0	0
423	C	5240	0	5240	0	0	0		8	0.15	0.07		0	0	0
424	T	5240	0	0	0	5240	0		3	0.06	0		0	0	0
425	C	5240	1	5239	0	0	0.02		5	0.1	0.01		0	0	0
426	T	5240	0	0	1	5239	0.02		4	0.08	0		0	0	0
427	G	5240	0	0	5237	0	0		1	0.02	0		3	0.06	0
428	G	5240	0	0	5240	0	0		18	0.34	0.08		0	0	0
429	T	5241	0	0	0	5240	0		2	0.04	0		1	0.02	0
430	T	5242	0	0	0	5242	0		2	0.04	0		0	0	0
431	A	5242	5242	0	0	0	0		5	0.1	0.01		0	0	0
432	G	5241	0	0	5241	0	0		5	0.1	0.01		0	0	0
433	A	5241	5240	1	0	0	0.02		7	0.13	0		0	0	0
434	C	5241	0	5235	0	0	0		2	0.04	0		6	0.11	0
435	C	5242	1	5240	1	0	0.04		3	0.06	0		0	0	0
436	A	5243	5243	0	0	0	0		3	0.06	0		0	0	0
437	G	5244	0	0	5244	0	0		33	0.63	0.55		0	0	0
438	A	5244	5244	0	0	0	0		58	1.11	1.03		0	0	0
439	T	5245	0	0	0	5245	0		4	0.08	0		0	0	0
440	C	5245	0	5245	0	0	0		1	0.02	0		0	0	0
441	T	5245	0	0	0	5245	0		1	0.02	0		0	0	0
442	G	5245	0	0	5245	0	0		6	0.11	0.03		0	0	0
443	A	5245	5245	0	0	0	0		4	0.08	0		0	0	0
444	G	5245	0	0	5245	0	0		2	0.04	0		0	0	0
445	C	5245	0	5234	0	0	0		2	0.04	0		11	0.21	0.09
446	C	5245	0	5245	0	0	0		4	0.08	0		0	0	0
447	T	5246	0	0	0	5246	0		23	0.44	0		0	0	0
448	G	5246	0	0	5218	1	0.02		1	0.02	0		27	0.51	0.2
449	G	5246	0	0	5246	0	0		2	0.04	0		0	0	0
450	G	5246	0	0	5244	2	0.04		10	0.19	0.11		0	0	0
451	A	5246	5246	0	0	0	0		1	0.02	0		0	0	0
452	G	5246	0	0	5246	0	0		5	0.1	0.01		0	0	0
453	C	5246	0	5244	0	0	0		2	0.04	0		2	0.04	0.04
454	T	5246	0	0	0	5244	0		1	0.02	0		2	0.04	0.04
455	C	5246	0	5246	0	0	0		5	0.1	0.01		0	0	0
456	T	5246	0	0	0	5246	0		1	0.02	0		0	0	0
457	C	5246	0	5246	0	0	0		1	0.02	0		0	0	0
458	T	5246	0	0	0	5245	0		6	0.11	0		1	0.02	0.02
459	G	5246	0	0	5240	0	0		0	0	0		6	0.11	0
460	G	5246	0	0	5246	0	0		3	0.06	0		0	0	0
461	C	5246	0	5246	0	0	0		5	0.1	0.01		0	0	0
462	T	5246	0	0	0	5246	0		6	0.11	0		0	0	0
463	A	5246	5245	0	0	0	0		0	0	0		1	0.02	0
464	A	5246	5245	1	0	0	0.02		3	0.06	0		0	0	0
465	C	5246	0	5246	0	0	0		2	0.04	0		0	0	0
466	T	5246	0	0	0	5246	0		0	0	0		0	0	0
467	A	5246	5246	0	0	0	0		15	0.29	0		0	0	0
468	G	5246	0	0	5235	0	0		1	0.02	0		11	0.21	0
469	G	5246	0	0	5246	0	0		3	0.06	0		0	0	0
470	G	5246	0	0	5246	0	0		63	1.2	0.93		0	0	0
471	A	5246	5243	0	0	0	0		0	0	0		3	0.06	0
472	A	5246	5246	0	0	0	0		31	0.59	0		0	0	0
473	C	5246	1	5220	0	0	0.02		4	0.08	0		25	0.48	0.16
474	C	5246	0	5246	0	0	0		2	0.04	0		0	0	0
475	C	5246	0	5246	0	0	0		9	0.17	0.09		0	0	0
476	A	5246	5244	0	0	0	0		3	0.06	0		2	0.04	0.04
477	C	5246	0	5244	0	0	0		5	0.1	0.01		2	0.04	0.04
478	T	5246	0	0	0	5246	0		1	0.02	0		0	0	0
479	G	5246	0	0	5246	0	0		5	0.1	0.01		0	0	0
480	C	5246	0	5246	0	0	0		6	0.11	0		0	0	0
481	T	5246	0	0	0	5240	0		0	0	0		6	0.11	0
482	T	5246	0	0	0	5246	0		2	0.04	0		0	0	0
483	A	5246	5244	0	0	0	0		1	0.02	0		2	0.04	0
484	A	5246	5246	0	0	0	0		1	0.02	0		0	0	0
485	G	5246	0	0	5246	0	0		4	0.08	0		0	0	0
486	C	5246	0	5242	0	0	0		0	0	0		4	0.08	0
487	C	5246	0	5246	0	0	0		3	0.06	0		0	0	0
488	T	5246	0	0	0	5246	0		2	0.04	0		0	0	0
489	C	5246	0	5246	0	0	0		6	0.11	0		0	0	0
490	A	5246	5245	0	0	0	0		1	0.02	0		1	0.02	0
491	A	5246	5246	0	0	0	0		3	0.06	0		0	0	0
492	T	5246	0	0	0	5246	0		4	0.08	0		0	0	0
493	A	5246	5229	0	0	0	0		0	0	0		17	0.32	0.01
494	A	5246	5246	0	0	0	0		0	0	0		0	0	0
495	A	5246	5246	0	0	0	0		3	0.06	0		0	0	0
496	G	5246	0	0	5246	0	0		4	0.08	0		0	0	0
497	C	5246	0	5246	0	0	0		0	0	0		0	0	0
498	T	5245	0	0	0	5245	0		0	0	0		0	0	0
499	T	5241	0	0	0	5241	0		0	0	0		0	0	0
500	G	5238	0	0	5238	0	0		0	0	0		0	0	0
