## Supplemental Table 1-23 for "Direct Pacbio sequencing methods and applications for different types of DNA sequences": S5.xlsx

### Sheet: snp_indel
Pos	RefBase	Coverage	A	C	G	T	MutRate(%)	Mut	InsCov	InsRate(%)	InsRateCorrection(%)	Ins	DelCov	DelRate(%)	DelRateCorrection(%)	Del
1	G	5101	0	0	5101	0	0		0	0	0		0	0	0
2	G	5153	0	0	5153	0	0		0	0	0		0	0	0
3	C	5194	0	5194	0	0	0		0	0	0		0	0	0
4	C	5215	0	5215	0	0	0		2	0.04	0		0	0	0
5	G	5226	0	0	5226	0	0		4	0.08	0		0	0	0
6	C	5236	0	5234	0	0	0		1	0.02	0		2	0.04	0
7	C	5243	0	5243	0	0	0		1	0.02	0		0	0	0
8	T	5248	0	0	0	5248	0		0	0	0		0	0	0
9	G	5252	0	0	5251	0	0		1	0.02	0		1	0.02	0.02
10	T	5256	0	0	0	5252	0		9	0.17	0		4	0.08	0.08
11	G	5258	0	0	5254	0	0		0	0	0		4	0.08	0
12	G	5260	0	0	5260	0	0		3	0.06	0		0	0	0
13	C	5262	0	5262	0	0	0		11	0.21	0		0	0	0
14	T	5265	0	0	0	5265	0		1	0.02	0		0	0	0
15	T	5267	0	0	0	5267	0		1	0.02	0		0	0	0
16	C	5267	0	5267	0	0	0		0	0	0		0	0	0
17	T	5269	0	0	0	5269	0		1	0.02	0		0	0	0
18	A	5270	5270	0	0	0	0		0	0	0		0	0	0
19	G	5270	0	0	5270	0	0		0	0	0		0	0	0
20	C	5271	0	5271	0	0	0		4	0.08	0		0	0	0
21	T	5272	0	0	1	5271	0.02		3	0.06	0		0	0	0
22	G	5272	0	0	5272	0	0		7	0.13	0		0	0	0
23	C	5272	0	5254	0	0	0		1	0.02	0		18	0.34	0.02
24	C	5272	0	5272	0	0	0		1	0.02	0		0	0	0
25	C	5272	0	5271	1	0	0.02		21	0.4	0		0	0	0
26	G	5272	0	1	5261	0	0.02		6	0.11	0		10	0.19	0
27	G	5272	0	0	5271	1	0.02		1	0.02	0		0	0	0
28	G	5274	0	0	5273	1	0.02		2	0.04	0		0	0	0
29	T	5281	0	0	3	5278	0.06		8	0.15	0		0	0	0
30	G	5283	0	0	5279	0	0		0	0	0		4	0.08	0
31	G	5283	0	0	5283	0	0		0	0	0		0	0	0
32	C	5283	0	5283	0	0	0		1	0.02	0		0	0	0
33	A	5283	5283	0	0	0	0		2	0.04	0		0	0	0
34	T	5283	0	0	0	5283	0		13	0.25	0		0	0	0
35	C	5285	0	5277	0	0	0		2	0.04	0		8	0.15	0
36	C	5285	0	5285	0	0	0		0	0	0		0	0	0
37	C	5285	0	5285	0	0	0		5	0.09	0.01		0	0	0
38	T	5286	0	0	0	5286	0		3	0.06	0		0	0	0
39	G	5287	0	0	5287	0	0		1	0.02	0		0	0	0
40	T	5290	0	0	0	5289	0		20	0.38	0.3		1	0.02	0.02
41	G	5290	0	0	5290	0	0		1	0.02	0		0	0	0
42	A	5294	5294	0	0	0	0		36	0.68	0		0	0	0
43	C	5295	0	5280	0	0	0		1	0.02	0		15	0.28	0
44	C	5295	0	5295	0	0	0		1	0.02	0		0	0	0
45	C	5295	1	5293	0	1	0.04		0	0	0		0	0	0
46	C	5296	1	5295	0	0	0.02		3	0.06	0		0	0	0
47	T	5298	0	1	0	5297	0.02		24	0.45	0		0	0	0
48	C	5298	0	5270	0	0	0		0	0	0		28	0.53	0
49	C	5298	0	5298	0	0	0		0	0	0		0	0	0
50	C	5298	0	5298	0	0	0		0	0	0		0	0	0
51	C	5298	0	5298	0	0	0		1	0.02	0		0	0	0
52	A	5298	5298	0	0	0	0		3	0.06	0		0	0	0
53	G	5298	0	0	5298	0	0		5	0.09	0.01		0	0	0
54	T	5298	0	0	0	5298	0		11	0.21	0.13		0	0	0
55	G	5298	0	0	5298	0	0		14	0.26	0		0	0	0
56	C	5300	0	5297	0	0	0		2	0.04	0		3	0.06	0
57	C	5300	0	5299	0	0	0		1	0.02	0		1	0.02	0.02
58	T	5300	0	0	0	5299	0		1	0.02	0		1	0.02	0.02
59	C	5300	0	5300	0	0	0		1	0.02	0		0	0	0
60	T	5301	0	0	0	5301	0		12	0.23	0		0	0	0
61	C	5302	0	5302	0	0	0		0	0	0		0	0	0
62	C	5302	0	5302	0	0	0		0	0	0		0	0	0
63	T	5302	0	0	0	5302	0		2	0.04	0		0	0	0
64	G	5303	0	0	5298	0	0		1	0.02	0		5	0.09	0
65	G	5303	0	0	5303	0	0		17	0.32	0		0	0	0
66	C	5304	0	5299	0	0	0		0	0	0		5	0.09	0
67	C	5305	0	5305	0	0	0		1	0.02	0		0	0	0
68	C	5305	0	5304	0	1	0.02		0	0	0		0	0	0
69	T	5305	0	0	0	5305	0		3	0.06	0		0	0	0
70	G	5305	0	0	5303	0	0		1	0.02	0		2	0.04	0
71	G	5306	0	0	5306	0	0		5	0.09	0		0	0	0
72	A	5306	5306	0	0	0	0		0	0	0		0	0	0
73	A	5306	5306	0	0	0	0		0	0	0		0	0	0
74	G	5306	0	0	5305	1	0.02		10	0.19	0		0	0	0
75	T	5306	0	0	0	5305	0		1	0.02	0		1	0.02	0
76	T	5306	0	0	0	5306	0		2	0.04	0		0	0	0
77	G	5306	0	0	5306	0	0		15	0.28	0.02		0	0	0
78	C	5307	0	5305	0	0	0		0	0	0		2	0.04	0
79	C	5308	0	5308	0	0	0		6	0.11	0.03		0	0	0
80	A	5309	5309	0	0	0	0		4	0.08	0		0	0	0
81	C	5309	0	5309	0	0	0		16	0.3	0.22		0	0	0
82	T	5309	0	0	0	5309	0		23	0.43	0.17		0	0	0
83	C	5309	0	5306	0	0	0		0	0	0		3	0.06	0
84	C	5309	0	5309	0	0	0		4	0.08	0		0	0	0
85	A	5309	5309	0	0	0	0		4	0.08	0		0	0	0
86	G	5309	0	0	5309	0	0		3	0.06	0		0	0	0
87	T	5309	0	0	0	5309	0		4	0.08	0		0	0	0
88	G	5309	0	0	5309	0	0		30	0.57	0		0	0	0
89	C	5309	0	5305	0	0	0		1	0.02	0		4	0.08	0
90	C	5309	0	5309	0	0	0		1	0.02	0		0	0	0
91	C	5309	1	5307	0	0	0.02		1	0.02	0		1	0.02	0.02
92	A	5309	5306	2	0	0	0.04		13	0.24	0		1	0.02	0.02
93	C	5309	0	5308	0	0	0		0	0	0		1	0.02	0
94	C	5309	0	5309	0	0	0		3	0.06	0		0	0	0
95	A	5309	5309	0	0	0	0		1	0.02	0		0	0	0
96	G	5309	0	1	5307	0	0.02		19	0.36	0.09		1	0.02	0.02
97	C	5309	0	5308	0	0	0		1	0.02	0		1	0.02	0
98	C	5309	0	5309	0	0	0		1	0.02	0		0	0	0
99	T	5310	0	0	0	5310	0		3	0.06	0		0	0	0
100	T	5312	0	0	0	5312	0		6	0.11	0.03		0	0	0
101	G	5312	0	0	5312	0	0		0	0	0		0	0	0
102	T	5312	0	0	0	5312	0		22	0.41	0.15		0	0	0
103	C	5312	0	5310	0	0	0		0	0	0		2	0.04	0
104	C	5312	0	5312	0	0	0		0	0	0		0	0	0
105	T	5312	0	0	0	5312	0		2	0.04	0		0	0	0
106	A	5312	5311	0	0	0	0		3	0.06	0		1	0.02	0
107	A	5312	5311	1	0	0	0.02		0	0	0		0	0	0
108	T	5312	1	0	0	5311	0.02		20	0.38	0		0	0	0
109	A	5312	5291	0	0	2	0.04		0	0	0		19	0.36	0
110	A	5312	5312	0	0	0	0		1	0.02	0		0	0	0
111	A	5313	5313	0	0	0	0		0	0	0		0	0	0
112	A	5313	5313	0	0	0	0		2	0.04	0		0	0	0
113	T	5313	0	0	0	5313	0		0	0	0		0	0	0
114	T	5313	0	0	0	5313	0		2	0.04	0		0	0	0
115	A	5313	5313	0	0	0	0		0	0	0		0	0	0
116	A	5313	5313	0	0	0	0		0	0	0		0	0	0
117	G	5313	0	0	5313	0	0		15	0.28	0.02		0	0	0
118	T	5313	0	0	1	5312	0.02		0	0	0		0	0	0
119	T	5313	0	0	0	5313	0		1	0.02	0		0	0	0
120	G	5313	0	0	5313	0	0		2	0.04	0		0	0	0
121	C	5313	0	5313	0	0	0		3	0.06	0		0	0	0
122	A	5313	5312	1	0	0	0.02		0	0	0		0	0	0
123	T	5313	0	0	0	5313	0		0	0	0		0	0	0
124	C	5313	0	5313	0	0	0		0	0	0		0	0	0
125	A	5313	5312	1	0	0	0.02		16	0.3	0		0	0	0
126	T	5314	0	0	0	5298	0		0	0	0		16	0.3	0
127	T	5314	0	0	0	5314	0		1	0.02	0		0	0	0
128	T	5314	0	0	0	5314	0		0	0	0		0	0	0
129	T	5314	0	0	0	5314	0		6	0.11	0.03		0	0	0
130	G	5314	0	0	5314	0	0		2	0.04	0		0	0	0
131	T	5315	0	0	0	5315	0		20	0.38	0.3		0	0	0
132	C	5315	0	5315	0	0	0		0	0	0		0	0	0
133	T	5315	0	0	0	5315	0		2	0.04	0		0	0	0
134	G	5315	0	0	5315	0	0		5	0.09	0.01		0	0	0
135	A	5315	5315	0	0	0	0		1	0.02	0		0	0	0
136	C	5315	0	5315	0	0	0		3	0.06	0		0	0	0
137	T	5317	0	0	0	5317	0		1	0.02	0		0	0	0
138	A	5317	5317	0	0	0	0		3	0.06	0		0	0	0
139	G	5317	0	0	5315	0	0		1	0.02	0		2	0.04	0
140	G	5317	0	0	5317	0	0		6	0.11	0.03		0	0	0
141	T	5320	0	0	0	5320	0		10	0.19	0.11		0	0	0
142	G	5320	0	0	5320	0	0		4	0.08	0		0	0	0
143	T	5321	0	0	0	5320	0		27	0.51	0.24		1	0.02	0.02
144	C	5321	0	5321	0	0	0		0	0	0		0	0	0
145	C	5321	0	5321	0	0	0		1	0.02	0		0	0	0
146	T	5322	0	0	0	5322	0		0	0	0		0	0	0
147	T	5322	0	0	0	5322	0		2	0.04	0		0	0	0
148	C	5322	0	5322	0	0	0		2	0.04	0		0	0	0
149	T	5322	0	0	0	5322	0		1	0.02	0		0	0	0
150	A	5322	5322	0	0	0	0		0	0	0		0	0	0
151	T	5322	0	0	0	5322	0		2	0.04	0		0	0	0
152	A	5322	5322	0	0	0	0		1	0.02	0		0	0	0
153	A	5322	5322	0	0	0	0		0	0	0		0	0	0
154	T	5323	0	0	0	5323	0		0	0	0		0	0	0
155	A	5323	5323	0	0	0	0		1	0.02	0		0	0	0
156	T	5323	0	0	0	5322	0		2	0.04	0		1	0.02	0
157	T	5324	0	0	0	5324	0		1	0.02	0		0	0	0
158	A	5324	5323	0	0	1	0.02		3	0.06	0		0	0	0
159	T	5324	0	0	0	5324	0		26	0.49	0		0	0	0
160	G	5324	0	0	5301	2	0.04		1	0.02	0		21	0.39	0
161	G	5325	0	0	5325	0	0		0	0	0		0	0	0
162	G	5325	0	0	5325	0	0		3	0.06	0		0	0	0
163	G	5325	0	0	5323	0	0		0	0	0		2	0.04	0.04
164	T	5325	0	0	3	5320	0.06		10	0.19	0		2	0.04	0.04
165	G	5325	0	0	5322	1	0.02		2	0.04	0		2	0.04	0
166	G	5325	0	0	5325	0	0		2	0.04	0		0	0	0
167	A	5325	5325	0	0	0	0		124	2.33	0		0	0	0
168	G	5326	0	0	5267	0	0		2	0.04	0		59	1.11	0
169	G	5326	0	0	5326	0	0		3	0.06	0		0	0	0
170	G	5326	0	0	5326	0	0		2	0.04	0		0	0	0
171	G	5326	0	0	5326	0	0		1	0.02	0		0	0	0
172	G	5326	0	0	5326	0	0		1	0.02	0		0	0	0
173	G	5326	0	0	5326	0	0		6	0.11	0.03		0	0	0
174	T	5326	0	0	1	5325	0.02		7	0.13	0		0	0	0
175	G	5326	0	0	5324	0	0		0	0	0		2	0.04	0
176	G	5326	0	0	5326	0	0		4	0.08	0		0	0	0
177	T	5327	0	0	0	5327	0		2	0.04	0		0	0	0
178	A	5327	5327	0	0	0	0		0	0	0		0	0	0
179	T	5327	0	0	0	5327	0		5	0.09	0		0	0	0
180	G	5327	0	0	5327	0	0		0	0	0		0	0	0
181	G	5327	0	0	5327	0	0		2	0.04	0		0	0	0
182	A	5329	5329	0	0	0	0		12	0.23	0.14		0	0	0
183	G	5329	0	0	5329	0	0		0	0	0		0	0	0
184	C	5330	0	5329	0	0	0		4	0.08	0		1	0.02	0.02
185	A	5330	5329	0	0	0	0		3	0.06	0		1	0.02	0
186	A	5330	5330	0	0	0	0		30	0.56	0		0	0	0
187	G	5331	0	0	5309	0	0		1	0.02	0		22	0.41	0
188	G	5331	0	0	5331	0	0		1	0.02	0		0	0	0
189	G	5331	0	0	5330	1	0.02		0	0	0		0	0	0
190	G	5331	0	0	5331	0	0		1	0.02	0		0	0	0
191	C	5331	0	5331	0	0	0		0	0	0		0	0	0
192	A	5331	5331	0	0	0	0		0	0	0		0	0	0
193	A	5331	5331	0	0	0	0		1	0.02	0		0	0	0
194	G	5330	0	0	5330	0	0		10	0.19	0		0	0	0
195	T	5331	0	0	0	5329	0		1	0.02	0		2	0.04	0
196	T	5332	0	0	0	5332	0		21	0.39	0		0	0	0
197	G	5332	0	0	5327	0	0		0	0	0		5	0.09	0
198	G	5332	0	0	5332	0	0		1	0.02	0		0	0	0
199	G	5332	0	0	5332	0	0		4	0.08	0		0	0	0
200	A	5332	5330	0	0	0	0		0	0	0		2	0.04	0
201	A	5332	5331	0	0	0	0		9	0.17	0.09		1	0.02	0.02
202	G	5332	0	0	5331	0	0		4	0.08	0		1	0.02	0.02
203	A	5332	5332	0	0	0	0		2	0.04	0		0	0	0
204	C	5332	0	5332	0	0	0		17	0.32	0.05		0	0	0
205	A	5332	5329	0	0	0	0		0	0	0		3	0.06	0
206	A	5332	5332	0	0	0	0		1	0.02	0		0	0	0
207	C	5333	0	5333	0	0	0		0	0	0		0	0	0
208	C	5333	0	5333	0	0	0		0	0	0		0	0	0
209	T	5333	0	0	0	5333	0		0	0	0		0	0	0
210	G	5333	0	0	5333	0	0		3	0.06	0		0	0	0
211	T	5333	0	0	0	5333	0		0	0	0		0	0	0
212	A	5333	5333	0	0	0	0		16	0.3	0		0	0	0
213	G	5333	0	0	5326	0	0		0	0	0		7	0.13	0
214	G	5333	0	0	5333	0	0		1	0.02	0		0	0	0
215	G	5333	0	0	5333	0	0		19	0.36	0.09		0	0	0
216	C	5333	0	5333	0	0	0		2	0.04	0		0	0	0
217	C	5333	0	5333	0	0	0		1	0.02	0		0	0	0
218	T	5334	0	0	0	5334	0		2	0.04	0		0	0	0
219	G	5334	0	0	5334	0	0		0	0	0		0	0	0
220	C	5335	0	5335	0	0	0		29	0.54	0		0	0	0
221	G	5335	0	0	5318	0	0		0	0	0		17	0.32	0
222	G	5335	0	0	5335	0	0		0	0	0		0	0	0
223	G	5335	0	0	5335	0	0		0	0	0		0	0	0
224	G	5335	0	0	5333	2	0.04		2	0.04	0		0	0	0
225	T	5335	1	0	0	5334	0.02		15	0.28	0.2		0	0	0
226	C	5335	0	5335	0	0	0		1	0.02	0		0	0	0
227	T	5335	0	0	0	5335	0		3	0.06	0		0	0	0
228	A	5335	5335	0	0	0	0		2	0.04	0		0	0	0
229	T	5334	0	0	0	5329	0		1	0.02	0		5	0.09	0
230	T	5334	0	0	0	5334	0		3	0.06	0		0	0	0
231	G	5335	0	0	5330	0	0		1	0.02	0		5	0.09	0
232	G	5335	0	0	5335	0	0		0	0	0		0	0	0
233	G	5335	0	0	5335	0	0		22	0.41	0.15		0	0	0
234	A	5335	5335	0	0	0	0		1	0.02	0		0	0	0
235	A	5336	5335	1	0	0	0.02		2	0.04	0		0	0	0
236	C	5336	0	5335	0	0	0		2	0.04	0		1	0.02	0
237	C	5337	0	5337	0	0	0		1	0.02	0		0	0	0
238	A	5337	5337	0	0	0	0		0	0	0		0	0	0
239	A	5337	5337	0	0	0	0		0	0	0		0	0	0
240	G	5338	0	0	5338	0	0		0	0	0		0	0	0
241	C	5338	0	5338	0	0	0		0	0	0		0	0	0
242	T	5338	0	0	0	5338	0		5	0.09	0		0	0	0
243	G	5338	0	0	5336	0	0		0	0	0		2	0.04	0
244	G	5338	0	0	5338	0	0		2	0.04	0		0	0	0
245	A	5338	5338	0	0	0	0		1	0.02	0		0	0	0
246	G	5339	0	0	5339	0	0		2	0.04	0		0	0	0
247	T	5339	0	0	0	5339	0		8	0.15	0.07		0	0	0
248	G	5339	0	0	5339	0	0		0	0	0		0	0	0
249	C	5339	0	5339	0	0	0		1	0.02	0		0	0	0
250	A	5339	5339	0	0	0	0		0	0	0		0	0	0
251	G	5339	0	0	5339	0	0		1	0.02	0		0	0	0
252	T	5342	0	0	0	5342	0		9	0.17	0		0	0	0
253	G	5342	0	0	5337	0	0		0	0	0		5	0.09	0
254	G	5342	0	0	5342	0	0		9	0.17	0.09		0	0	0
255	C	5343	0	5343	0	0	0		2	0.04	0		0	0	0
256	A	5343	5343	0	0	0	0		1	0.02	0		0	0	0
257	C	5342	0	5342	0	0	0		6	0.11	0		0	0	0
258	A	5342	5342	0	0	0	0		0	0	0		0	0	0
259	A	5343	5343	0	0	0	0		2	0.04	0		0	0	0
260	T	5343	0	0	0	5343	0		2	0.04	0		0	0	0
261	C	5343	0	5343	0	0	0		2	0.04	0		0	0	0
262	T	5343	0	0	1	5338	0.02		1	0.02	0		4	0.07	0
263	T	5344	0	0	0	5344	0		2	0.04	0		0	0	0
264	G	5344	0	0	5343	0	0		0	0	0		1	0.02	0
265	G	5344	0	0	5344	0	0		3	0.06	0		0	0	0
266	C	5344	0	5344	0	0	0		1	0.02	0		0	0	0
267	T	5344	0	0	0	5344	0		4	0.07	0		0	0	0
268	C	5344	0	5344	0	0	0		0	0	0		0	0	0
269	A	5344	5344	0	0	0	0		2	0.04	0		0	0	0
270	C	5344	0	5344	0	0	0		3	0.06	0		0	0	0
271	T	5344	0	0	0	5344	0		2	0.04	0		0	0	0
272	G	5344	0	0	5344	0	0		1	0.02	0		0	0	0
273	C	5346	0	5346	0	0	0		8	0.15	0		0	0	0
274	A	5346	5346	0	0	0	0		1	0.02	0		0	0	0
275	A	5346	5346	0	0	0	0		2	0.04	0		0	0	0
276	T	5347	0	0	0	5347	0		3	0.06	0		0	0	0
277	C	5347	0	5347	0	0	0		1	0.02	0		0	0	0
278	T	5347	0	0	0	5347	0		4	0.07	0		0	0	0
279	C	5347	0	5346	0	0	0		1	0.02	0		1	0.02	0
280	C	5347	1	5346	0	0	0.02		1	0.02	0		0	0	0
281	G	5347	0	0	5346	1	0.02		11	0.21	0		0	0	0
282	C	5348	0	5346	0	0	0		0	0	0		2	0.04	0
283	C	5349	0	5349	0	0	0		2	0.04	0		0	0	0
284	T	5350	0	0	0	5350	0		4	0.07	0		0	0	0
285	C	5350	0	5349	0	0	0		1	0.02	0		1	0.02	0
286	C	5350	1	5349	0	0	0.02		1	0.02	0		0	0	0
287	T	5351	0	1	0	5350	0.02		8	0.15	0		0	0	0
288	G	5351	0	0	5344	1	0.02		1	0.02	0		6	0.11	0
289	G	5352	0	0	5352	0	0		0	0	0		0	0	0
290	G	5352	0	0	5350	2	0.04		29	0.54	0.27		0	0	0
291	T	5352	0	0	0	5351	0		1	0.02	0		1	0.02	0
292	T	5352	0	0	0	5352	0		1	0.02	0		0	0	0
293	C	5352	0	5352	0	0	0		14	0.26	0		0	0	0
294	A	5352	5350	0	0	0	0		0	0	0		2	0.04	0
295	A	5352	5352	0	0	0	0		0	0	0		0	0	0
296	G	5351	0	0	5351	0	0		2	0.04	0		0	0	0
297	C	5352	0	5352	0	0	0		1	0.02	0		0	0	0
298	G	5352	0	0	5352	0	0		0	0	0		0	0	0
299	A	5352	5352	0	0	0	0		17	0.32	0.05		0	0	0
300	T	5352	0	0	0	5352	0		3	0.06	0		0	0	0
301	T	5352	0	0	0	5352	0		2	0.04	0		0	0	0
302	C	5352	0	5351	0	1	0.02		2	0.04	0		0	0	0
303	T	5352	0	0	0	5352	0		11	0.21	0		0	0	0
304	C	5352	0	5352	0	0	0		2	0.04	0		0	0	0
305	C	5353	0	5353	0	0	0		1	0.02	0		0	0	0
306	T	5353	0	0	0	5353	0		1	0.02	0		0	0	0
307	G	5353	0	0	5353	0	0		12	0.22	0		0	0	0
308	C	5352	0	5351	0	0	0		0	0	0		1	0.02	0
309	C	5352	0	5352	0	0	0		0	0	0		0	0	0
310	T	5352	0	0	0	5352	0		2	0.04	0		0	0	0
311	C	5352	1	5351	0	0	0.02		1	0.02	0		0	0	0
312	A	5353	5353	0	0	0	0		4	0.07	0		0	0	0
313	G	5353	0	0	5353	0	0		11	0.21	0		0	0	0
314	C	5353	0	5352	0	0	0		1	0.02	0		1	0.02	0
315	C	5354	0	5352	0	0	0		0	0	0		2	0.04	0.04
316	T	5354	0	0	0	5352	0		7	0.13	0		2	0.04	0.04
317	C	5355	0	5337	0	0	0		1	0.02	0		18	0.34	0.02
318	C	5355	1	5354	0	0	0.02		1	0.02	0		0	0	0
319	C	5355	0	5355	0	0	0		1	0.02	0		0	0	0
320	G	5355	0	0	5355	0	0		0	0	0		0	0	0
321	A	5356	5356	0	0	0	0		1	0.02	0		0	0	0
322	G	5356	1	0	5355	0	0.02		19	0.35	0.09		0	0	0
323	T	5356	0	0	0	5353	0		0	0	0		3	0.06	0
324	T	5356	0	0	0	5356	0		1	0.02	0		0	0	0
325	G	5356	0	0	5355	0	0		11	0.21	0		1	0.02	0.02
326	T	5356	0	0	0	5355	0		1	0.02	0		1	0.02	0
327	T	5355	0	0	0	5355	0		18	0.34	0		0	0	0
328	G	5353	0	0	5338	0	0		1	0.02	0		15	0.28	0
329	G	5353	0	0	5353	0	0		1	0.02	0		0	0	0
330	G	5353	0	0	5353	0	0		3	0.06	0		0	0	0
331	A	5354	5354	0	0	0	0		5	0.09	0		0	0	0
332	T	5355	0	0	0	5355	0		0	0	0		0	0	0
333	T	5355	0	0	1	5354	0.02		4	0.07	0		0	0	0
334	C	5355	0	5354	0	0	0		0	0	0		1	0.02	0
335	C	5355	0	5355	0	0	0		3	0.06	0		0	0	0
336	A	5355	5355	0	0	0	0		4	0.07	0		0	0	0
337	G	5355	0	0	5349	0	0		0	0	0		6	0.11	0
338	G	5355	0	0	5355	0	0		2	0.04	0		0	0	0
339	C	5355	0	5355	0	0	0		9	0.17	0.09		0	0	0
340	A	5356	5356	0	0	0	0		2	0.04	0		0	0	0
341	T	5356	0	0	0	5356	0		1	0.02	0		0	0	0
342	G	5356	0	0	5356	0	0		0	0	0		0	0	0
343	C	5356	0	5356	0	0	0		5	0.09	0.01		0	0	0
344	A	5355	5355	0	0	0	0		1	0.02	0		0	0	0
345	T	5354	0	0	0	5354	0		10	0.19	0.11		0	0	0
346	G	5354	0	0	5354	0	0		1	0.02	0		0	0	0
347	A	5355	5355	0	0	0	0		5	0.09	0		0	0	0
348	C	5355	0	5354	0	0	0		0	0	0		1	0.02	0
349	C	5355	0	5355	0	0	0		2	0.04	0		0	0	0
350	A	5356	5356	0	0	0	0		4	0.07	0		0	0	0
351	G	5356	0	0	5355	1	0.02		0	0	0		0	0	0
352	G	5356	0	0	5356	0	0		23	0.43	0.35		0	0	0
353	C	5356	0	5356	0	0	0		1	0.02	0		0	0	0
354	T	5356	0	0	0	5356	0		1	0.02	0		0	0	0
355	C	5356	0	5356	0	0	0		1	0.02	0		0	0	0
356	A	5356	5356	0	0	0	0		2	0.04	0		0	0	0
357	G	5356	0	0	5355	0	0		0	0	0		1	0.02	0.02
358	C	5356	0	5356	0	0	0		4	0.07	0		0	0	0
359	T	5356	0	0	0	5356	0		1	0.02	0		0	0	0
360	A	5356	5354	0	0	0	0		1	0.02	0		2	0.04	0
361	A	5356	5356	0	0	0	0		50	0.93	0		0	0	0
362	T	5356	1	0	0	5317	0.02		0	0	0		38	0.71	0
363	T	5355	0	0	0	5355	0		2	0.04	0		0	0	0
364	T	5355	0	0	0	5355	0		0	0	0		0	0	0
365	T	5355	0	0	0	5355	0		2	0.04	0		0	0	0
366	T	5355	0	0	1	5354	0.02		0	0	0		0	0	0
367	G	5355	0	0	5354	1	0.02		175	3.27	0		0	0	0
368	T	5356	0	0	0	5219	0		0	0	0		137	2.56	0.64
369	T	5356	0	0	0	5356	0		1	0.02	0		0	0	0
370	T	5356	0	0	0	5356	0		0	0	0		0	0	0
371	T	5356	0	0	0	5356	0		1	0.02	0		0	0	0
372	T	5355	0	0	1	5354	0.02		0	0	0		0	0	0
373	T	5355	0	0	1	5354	0.02		2	0.04	0		0	0	0
374	T	5356	0	0	3	5352	0.06		3	0.06	0		1	0.02	0.02
375	G	5356	0	0	5351	1	0.02		0	0	0		4	0.07	0
376	G	5356	0	0	5356	0	0		1	0.02	0		0	0	0
377	T	5358	0	0	0	5358	0		3	0.06	0		0	0	0
378	A	5358	5358	0	0	0	0		1	0.02	0		0	0	0
379	G	5358	0	0	5358	0	0		3	0.06	0		0	0	0
380	A	5358	5358	0	0	0	0		18	0.34	0.25		0	0	0
381	G	5358	0	0	5358	0	0		2	0.04	0		0	0	0
382	A	5358	5358	0	0	0	0		2	0.04	0		0	0	0
383	C	5360	0	5360	0	0	0		32	0.6	0		0	0	0
384	G	5360	0	0	5351	0	0		2	0.04	0		9	0.17	0
385	G	5360	0	0	5360	0	0		0	0	0		0	0	0
386	G	5360	0	0	5360	0	0		2	0.04	0		0	0	0
387	G	5360	0	0	5358	1	0.02		38	0.71	0		1	0.02	0.02
388	T	5361	0	0	0	5359	0		0	0	0		2	0.04	0
389	T	5361	0	0	0	5361	0		2	0.04	0		0	0	0
390	T	5361	0	0	1	5360	0.02		5	0.09	0.01		0	0	0
391	C	5360	0	5360	0	0	0		5	0.09	0.01		0	0	0
392	A	5361	5361	0	0	0	0		9	0.17	0		0	0	0
393	C	5361	0	5361	0	0	0		2	0.04	0		0	0	0
394	C	5361	0	5361	0	0	0		1	0.02	0		0	0	0
395	A	5361	5361	0	0	0	0		1	0.02	0		0	0	0
396	T	5360	0	0	0	5360	0		6	0.11	0.03		0	0	0
397	A	5360	5360	0	0	0	0		1	0.02	0		0	0	0
398	T	5358	0	0	0	5354	0		1	0.02	0		4	0.07	0
399	T	5358	0	0	0	5358	0		5	0.09	0		0	0	0
400	G	5357	0	0	5352	0	0		0	0	0		5	0.09	0
401	G	5356	0	0	5356	0	0		10	0.19	0		0	0	0
402	C	5357	0	5354	0	0	0		0	0	0		3	0.06	0
403	C	5357	1	5356	0	0	0.02		3	0.06	0		0	0	0
404	A	5357	5357	0	0	0	0		12	0.22	0		0	0	0
405	G	5357	1	0	5355	0	0.02		0	0	0		1	0.02	0
406	G	5358	0	0	5358	0	0		0	0	0		0	0	0
407	C	5358	0	5358	0	0	0		0	0	0		0	0	0
408	T	5359	0	0	0	5359	0		6	0.11	0		0	0	0
409	G	5359	0	0	5356	0	0		0	0	0		3	0.06	0
410	G	5359	0	0	5359	0	0		1	0.02	0		0	0	0
411	T	5359	0	0	0	5359	0		11	0.21	0.12		0	0	0
412	C	5359	0	5359	0	0	0		0	0	0		0	0	0
413	T	5359	0	0	0	5359	0		9	0.17	0		0	0	0
414	C	5359	0	5358	0	0	0		0	0	0		1	0.02	0
415	C	5358	1	5357	0	0	0.02		8	0.15	0		0	0	0
416	A	5359	5355	1	0	0	0.02		1	0.02	0		3	0.06	0
417	A	5359	5359	0	0	0	0		4	0.07	0		0	0	0
418	C	5359	0	5359	0	0	0		1	0.02	0		0	0	0
419	T	5359	0	0	0	5359	0		5	0.09	0		0	0	0
420	C	5359	0	5359	0	0	0		1	0.02	0		0	0	0
421	C	5359	0	5358	0	1	0.02		0	0	0		0	0	0
422	T	5357	0	0	0	5357	0		2	0.04	0		0	0	0
423	A	5357	5357	0	0	0	0		1	0.02	0		0	0	0
424	A	5357	5357	0	0	0	0		1	0.02	0		0	0	0
425	T	5357	0	0	0	5357	0		3	0.06	0		0	0	0
426	C	5357	0	5357	0	0	0		0	0	0		0	0	0
427	T	5359	0	0	0	5359	0		1	0.02	0		0	0	0
428	C	5359	1	5357	1	0	0.04		1	0.02	0		0	0	0
429	A	5359	5359	0	0	0	0		2	0.04	0		0	0	0
430	G	5358	0	0	5357	1	0.02		0	0	0		0	0	0
431	G	5358	0	0	5358	0	0		1	0.02	0		0	0	0
432	T	5358	0	0	0	5358	0		1	0.02	0		0	0	0
433	G	5358	0	0	5358	0	0		37	0.69	0.61		0	0	0
434	A	5358	5358	0	0	0	0		65	1.21	1.13		0	0	0
435	T	5360	0	0	0	5360	0		2	0.04	0		0	0	0
436	C	5359	0	5359	0	0	0		2	0.04	0		0	0	0
437	T	5359	0	0	0	5359	0		3	0.06	0		0	0	0
438	A	5360	5360	0	0	0	0		18	0.34	0		0	0	0
439	C	5361	1	5358	0	0	0.02		2	0.04	0		2	0.04	0
440	C	5362	0	5362	0	0	0		1	0.02	0		0	0	0
441	C	5363	0	5363	0	0	0		3	0.06	0		0	0	0
442	A	5364	5364	0	0	0	0		11	0.21	0		0	0	0
443	C	5365	0	5365	0	0	0		0	0	0		0	0	0
444	C	5365	0	5365	0	0	0		1	0.02	0		0	0	0
445	T	5365	0	0	0	5362	0		2	0.04	0		3	0.06	0
446	T	5365	0	0	0	5365	0		6	0.11	0		0	0	0
447	G	5365	0	0	5362	0	0		0	0	0		3	0.06	0
448	G	5365	0	0	5365	0	0		10	0.19	0		0	0	0
449	C	5367	0	5367	0	0	0		0	0	0		0	0	0
450	C	5367	0	5367	0	0	0		1	0.02	0		0	0	0
451	T	5365	0	1	0	5364	0.02		16	0.3	0		0	0	0
452	C	5365	0	5348	0	0	0		0	0	0		17	0.32	0
453	C	5365	0	5363	0	0	0		1	0.02	0		2	0.04	0.04
454	C	5366	0	5366	0	0	0		15	0.28	0		0	0	0
455	A	5366	5362	0	0	0	0		1	0.02	0		4	0.07	0
456	A	5366	5366	0	0	0	0		1	0.02	0		0	0	0
457	A	5366	5366	0	0	0	0		1	0.02	0		0	0	0
458	T	5366	0	0	0	5366	0		0	0	0		0	0	0
459	T	5366	0	0	0	5366	0		1	0.02	0		0	0	0
460	G	5365	0	0	5365	0	0		1	0.02	0		0	0	0
461	C	5365	0	5365	0	0	0		0	0	0		0	0	0
462	T	5366	0	0	0	5366	0		8	0.15	0		0	0	0
463	G	5366	0	0	5348	0	0		0	0	0		18	0.34	0.02
464	G	5367	0	0	5367	0	0		0	0	0		0	0	0
465	G	5367	0	0	5367	0	0		3	0.06	0		0	0	0
466	A	5367	5367	0	0	0	0		7	0.13	0		0	0	0
467	T	5368	0	0	0	5367	0		2	0.04	0		1	0.02	0
468	T	5368	0	0	0	5368	0		2	0.04	0		0	0	0
469	A	5368	5368	0	0	0	0		1	0.02	0		0	0	0
470	C	5367	0	5367	0	0	0		1	0.02	0		0	0	0
471	A	5367	5367	0	0	0	0		7	0.13	0		0	0	0
472	G	5368	0	0	5366	0	0		1	0.02	0		2	0.04	0
473	G	5369	0	0	5369	0	0		1	0.02	0		0	0	0
474	C	5370	0	5370	0	0	0		12	0.22	0.14		0	0	0
475	G	5371	0	0	5371	0	0		2	0.04	0		0	0	0
476	T	5370	0	0	0	5370	0		2	0.04	0		0	0	0
477	G	5370	0	0	5370	0	0		25	0.47	0.2		0	0	0
478	A	5370	5369	0	0	0	0		0	0	0		1	0.02	0
479	A	5370	5370	0	0	0	0		10	0.19	0		0	0	0
480	C	5370	0	5367	0	0	0		0	0	0		3	0.06	0
481	C	5370	0	5370	0	0	0		1	0.02	0		0	0	0
482	A	5370	5369	0	0	0	0		1	0.02	0		1	0.02	0.02
483	C	5369	0	5369	0	0	0		2	0.04	0		0	0	0
484	T	5369	0	0	0	5369	0		0	0	0		0	0	0
485	G	5369	0	0	5369	0	0		4	0.07	0		0	0	0
486	C	5370	0	5369	0	0	0		7	0.13	0.05		1	0.02	0.02
487	T	5371	0	1	0	5370	0.02		29	0.54	0		0	0	0
488	C	5371	0	5362	0	1	0.02		0	0	0		8	0.15	0
489	C	5371	0	5371	0	0	0		2	0.04	0		0	0	0
490	C	5371	0	5371	0	0	0		9	0.17	0		0	0	0
491	T	5371	0	0	0	5371	0		0	0	0		0	0	0
492	T	5371	0	0	0	5371	0		13	0.24	0		0	0	0
493	C	5371	0	5361	0	0	0		1	0.02	0		10	0.19	0
494	C	5371	0	5371	0	0	0		0	0	0		0	0	0
495	C	5372	2	5370	0	0	0.04		5	0.09	0.01		0	0	0
496	T	5373	0	0	0	5372	0		2	0.04	0		1	0.02	0.02
497	G	5373	0	0	5373	0	0		2	0.04	0		0	0	0
498	T	5374	0	0	0	5374	0		20	0.37	0.11		0	0	0
499	C	5373	0	5372	0	0	0		0	0	0		1	0.02	0
500	C	5373	0	5373	0	0	0		4	0.07	0		0	0	0
501	T	5374	0	0	0	5374	0		0	0	0		0	0	0
502	T	5374	0	0	0	5374	0		4	0.07	0		0	0	0
503	C	5374	0	5374	0	0	0		0	0	0		0	0	0
504	T	5374	0	0	0	5374	0		0	0	0		0	0	0
505	G	5374	0	0	5374	0	0		1	0.02	0		0	0	0
506	A	5374	5374	0	0	0	0		11	0.2	0		0	0	0
507	T	5374	0	1	0	5364	0.02		0	0	0		9	0.17	0
508	T	5375	0	0	0	5375	0		1	0.02	0		0	0	0
509	T	5375	0	0	1	5374	0.02		0	0	0		0	0	0
510	T	5375	1	0	0	5372	0.02		79	1.47	0		2	0.04	0.04
511	A	5374	5205	0	0	1	0.02		0	0	0		168	3.13	1.21
512	A	5374	5373	1	0	0	0.02		0	0	0		0	0	0
513	A	5374	5374	0	0	0	0		1	0.02	0		0	0	0
514	A	5374	5374	0	0	0	0		0	0	0		0	0	0
515	A	5375	5375	0	0	0	0		1	0.02	0		0	0	0
516	A	5375	5375	0	0	0	0		0	0	0		0	0	0
517	A	5375	5375	0	0	0	0		5	0.09	0.01		0	0	0
518	G	5375	0	0	5375	0	0		0	0	0		0	0	0
519	T	5376	0	0	0	5376	0		9	0.17	0.09		0	0	0
520	C	5376	0	5376	0	0	0		1	0.02	0		0	0	0
521	A	5376	5376	0	0	0	0		0	0	0		0	0	0
522	T	5375	0	0	0	5375	0		7	0.13	0.05		0	0	0
523	A	5375	5375	0	0	0	0		2	0.04	0		0	0	0
524	G	5374	0	0	5374	0	0		1	0.02	0		0	0	0
525	C	5373	0	5373	0	0	0		2	0.04	0		0	0	0
526	T	5373	0	0	0	5373	0		2	0.04	0		0	0	0
527	G	5372	0	0	5372	0	0		34	0.63	0		0	0	0
528	T	5372	0	0	0	5366	0		0	0	0		6	0.11	0
529	T	5372	0	0	0	5372	0		0	0	0		0	0	0
530	T	5372	0	0	0	5372	0		10	0.19	0		0	0	0
531	C	5372	0	5372	0	0	0		0	0	0		0	0	0
532	C	5373	0	5373	0	0	0		0	0	0		0	0	0
533	T	5374	0	0	0	5374	0		5	0.09	0.01		0	0	0
534	G	5374	0	0	5374	0	0		1	0.02	0		0	0	0
535	A	5375	5375	0	0	0	0		2	0.04	0		0	0	0
536	C	5378	0	5378	0	0	0		2	0.04	0		0	0	0
537	G	5378	0	0	5378	0	0		1	0.02	0		0	0	0
538	C	5378	0	5378	0	0	0		0	0	0		0	0	0
539	G	5378	0	0	5378	0	0		1	0.02	0		0	0	0
540	T	5360	0	0	0	5360	0		3	0.06	0		0	0	0
541	A	5361	5361	0	0	0	0		3	0.06	0		0	0	0
542	G	5361	0	0	5359	0	0		0	0	0		2	0.04	0
543	G	5361	0	0	5361	0	0		28	0.52	0.26		0	0	0
544	A	5361	5360	0	0	0	0		1	0.02	0		1	0.02	0
545	A	5361	5361	0	0	0	0		11	0.21	0		0	0	0
546	C	5362	1	5346	0	0	0.02		1	0.02	0		15	0.28	0
547	C	5363	0	5363	0	0	0		0	0	0		0	0	0
548	C	5363	0	5363	0	0	0		0	0	0		0	0	0
549	C	5364	0	5364	0	0	0		1	0.02	0		0	0	0
550	T	5363	0	0	0	5363	0		1	0.02	0		0	0	0
551	A	5363	5363	0	0	0	0		0	0	0		0	0	0
552	G	5363	0	0	5363	0	0		0	0	0		0	0	0
553	T	5363	0	0	0	5363	0		2	0.04	0		0	0	0
554	G	5362	0	0	5362	0	0		2	0.04	0		0	0	0
555	A	5362	5362	0	0	0	0		1	0.02	0		0	0	0
556	T	5362	0	0	0	5362	0		10	0.19	0		0	0	0
557	G	5362	0	0	5361	0	0		0	0	0		1	0.02	0
558	G	5361	0	0	5361	0	0		0	0	0		0	0	0
559	A	5361	5360	0	1	0	0.02		2	0.04	0		0	0	0
560	G	5361	0	0	5361	0	0		9	0.17	0		0	0	0
561	T	5362	0	0	0	5362	0		0	0	0		0	0	0
562	T	5362	0	0	0	5362	0		12	0.22	0		0	0	0
563	G	5362	0	0	5360	0	0		0	0	0		2	0.04	0
564	G	5362	0	0	5362	0	0		10	0.19	0		0	0	0
565	C	5361	0	5360	0	0	0		0	0	0		1	0.02	0
566	C	5362	0	5362	0	0	0		0	0	0		0	0	0
567	A	5363	5363	0	0	0	0		2	0.04	0		0	0	0
568	C	5362	0	5362	0	0	0		6	0.11	0.03		0	0	0
569	T	5362	0	0	0	5362	0		34	0.63	0		0	0	0
570	C	5362	0	5358	0	0	0		3	0.06	0		4	0.07	0
571	C	5362	0	5362	0	0	0		8	0.15	0		0	0	0
572	C	5362	0	5361	0	0	0		2	0.04	0		1	0.02	0.02
573	T	5362	0	0	0	5361	0		8	0.15	0.07		1	0.02	0.02
574	C	5362	0	5362	0	0	0		2	0.04	0		0	0	0
575	T	5362	0	0	0	5362	0		5	0.09	0.01		0	0	0
576	C	5362	0	5361	0	0	0		2	0.04	0		1	0.02	0.02
577	T	5362	0	0	0	5362	0		7	0.13	0.05		0	0	0
578	G	5362	0	0	5362	0	0		1	0.02	0		0	0	0
579	C	5362	0	5361	0	0	0		2	0.04	0		1	0.02	0.02
580	G	5362	0	0	5362	0	0		11	0.21	0.12		0	0	0
581	C	5362	0	5361	0	0	0		4	0.07	0		1	0.02	0.02
582	G	5362	0	0	5362	0	0		33	0.62	0.53		0	0	0
583	C	5362	0	5362	0	0	0		50	0.93	0.85		0	0	0
584	T	5362	0	1	0	5360	0.02		8	0.15	0.07		1	0.02	0.02
585	C	5362	0	5362	0	0	0		2	0.04	0		0	0	0
586	G	5363	0	0	5362	1	0.02		12	0.22	0.14		0	0	0
587	C	5363	0	5363	0	0	0		18	0.34	0.25		0	0	0
588	T	5364	0	0	0	5364	0		3	0.06	0		0	0	0
589	C	5365	0	5365	0	0	0		1	0.02	0		0	0	0
590	G	5365	0	0	5365	0	0		25	0.47	0.38		0	0	0
591	C	5365	0	5365	0	0	0		4	0.07	0		0	0	0
592	T	5365	0	0	0	5365	0		7	0.13	0.05		0	0	0
593	C	5365	0	5365	0	0	0		1	0.02	0		0	0	0
594	A	5365	5365	0	0	0	0		3	0.06	0		0	0	0
595	C	5365	0	5365	0	0	0		10	0.19	0.11		0	0	0
596	T	5366	0	0	0	5366	0		1	0.02	0		0	0	0
597	G	5366	0	0	5366	0	0		0	0	0		0	0	0
598	A	5366	5366	0	0	0	0		16	0.3	0.03		0	0	0
599	G	5365	0	0	5363	0	0		2	0.04	0		2	0.04	0
600	G	5364	0	0	5364	0	0		7	0.13	0		0	0	0
601	C	5364	0	5360	0	0	0		0	0	0		4	0.07	0
602	C	5364	0	5363	0	0	0		25	0.47	0		1	0.02	0.02
603	G	5364	0	0	5354	0	0		4	0.07	0		10	0.19	0
604	G	5364	0	0	5364	0	0		0	0	0		0	0	0
605	G	5363	0	0	5363	0	0		0	0	0		0	0	0
606	C	5361	0	5361	0	0	0		8	0.15	0.07		0	0	0
607	G	5361	0	0	5361	0	0		0	0	0		0	0	0
608	A	5361	5361	0	0	0	0		10	0.19	0		0	0	0
609	C	5361	1	5357	0	0	0.02		0	0	0		3	0.06	0
610	C	5361	0	5361	0	0	0		9	0.17	0		0	0	0
611	A	5361	5331	3	0	13	0.3		2	0.04	0		14	0.26	0
612	A	5361	5347	1	0	13	0.26		4	0.07	0		0	0	0
613	A	5361	5347	1	0	13	0.26		4	0.07	0		0	0	0
614	G	5360	0	1	5358	0	0.02		0	0	0		1	0.02	0
615	G	5360	0	0	5360	0	0		4	0.07	0		0	0	0
616	T	5360	0	1	0	5358	0.02		3	0.06	0		1	0.02	0.02
617	C	5358	0	5355	0	0	0		1	0.02	0		3	0.06	0.06
618	G	5358	0	1	5348	0	0.02		3	0.06	0		9	0.17	0.17
619	C	5357	0	5343	0	0	0		0	0	0		14	0.26	0
620	C	5356	0	5339	0	0	0		0	0	0		17	0.32	0.32
621	C	5356	1	2135	1	0	0.09		1	0.02	0		3219	60.1	60.1	C:60.1
622	G	5356	0	1	2113	1	0.09		1	0.02	0		3241	60.51	60.51	G:60.51
623	A	5353	2096	1	0	0	0.05		3	0.06	0		3256	60.83	60.83	A:60.83
624	C	5352	0	2104	0	0	0		1	0.02	0		3248	60.69	60.69	C:60.69
625	G	5351	0	1	2105	0	0.05		6	0.11	0		3245	60.64	60.64	G:60.64
626	C	5351	0	2103	0	1	0.05		2	0.04	0		3247	60.68	60.36	C:60.68
627	C	5351	0	2108	0	0	0		1	0.02	0		3243	60.61	60.61	C:60.61
628	C	5351	0	2101	0	0	0		3	0.06	0		3250	60.74	60.74	C:60.74
629	G	5351	1	0	2090	0	0.05		0	0	0		3260	60.92	60.6	G:60.92
630	G	5350	0	0	2098	0	0		0	0	0		3252	60.79	60.79	G:60.79
631	G	5350	0	0	2099	0	0		0	0	0		3251	60.77	60.77	G:60.77
632	C	5350	0	2098	0	0	0		4	0.07	0		3252	60.79	60.79	C:60.79
633	T	5350	0	0	0	2089	0		0	0	0		3261	60.95	60.63	T:60.95
634	T	5350	0	0	0	2097	0		0	0	0		3253	60.8	60.8	T:60.8
635	T	5350	0	1	0	2101	0.05		1	0.02	0		3248	60.71	60.71	T:60.71
636	G	5350	0	0	2100	0	0		1	0.02	0		3250	60.75	60.75	G:60.75
637	C	5350	0	2096	0	0	0		1	0.02	0		3254	60.82	60.5	C:60.82
638	C	5350	0	2104	0	0	0		2	0.04	0		3246	60.67	60.67	C:60.67
639	C	5350	1	2096	0	0	0.05		6	0.11	0		3253	60.8	60.8	C:60.8
640	G	5350	0	1	2088	0	0.05		1	0.02	0		3261	60.95	60.63	G:60.95
641	G	5350	0	0	2106	1	0.05		0	0	0		3243	60.62	60.62	G:60.62
642	G	5350	0	1	2110	0	0.05		2	0.04	0		3239	60.54	60.54	G:60.54
643	C	5351	1	5329	0	1	0.04		1	0.02	0		20	0.37	0.37
644	G	5351	0	0	5330	0	0		0	0	0		21	0.39	0.28
645	G	5351	0	0	5333	0	0		6	0.11	0		18	0.34	0.34
646	C	5352	0	5347	0	0	0		0	0	0		5	0.09	0
647	C	5352	0	5351	1	0	0.02		1	0.02	0		0	0	0
648	T	5352	0	0	0	5351	0		3	0.06	0		1	0.02	0.02
649	C	5352	0	5352	0	0	0		6	0.11	0.03		0	0	0
650	A	5352	5352	0	0	0	0		3	0.06	0		0	0	0
651	G	5352	0	0	5352	0	0		2	0.04	0		0	0	0
652	T	5351	0	0	0	5350	0		5	0.09	0.01		1	0.02	0.02
653	G	5351	0	0	5351	0	0		2	0.04	0		0	0	0
654	A	5351	5350	0	1	0	0.02		26	0.49	0.4		0	0	0
655	G	5351	0	0	5350	0	0		1	0.02	0		1	0.02	0.02
656	C	5351	0	5351	0	0	0		3	0.06	0		0	0	0
657	G	5351	0	0	5351	0	0		13	0.24	0.16		0	0	0
658	A	5351	5351	0	0	0	0		32	0.6	0.52		0	0	0
659	G	5351	0	0	5351	0	0		1	0.02	0		0	0	0
660	C	5351	0	5349	1	0	0.02		8	0.15	0.07		1	0.02	0.02
661	G	5351	0	0	5351	0	0		15	0.28	0.2		0	0	0
662	A	5351	5350	0	0	0	0		53	0.99	0.91		1	0.02	0.02
663	G	5351	0	0	5351	0	0		1	0.02	0		0	0	0
664	C	5351	0	5350	0	0	0		7	0.13	0.05		1	0.02	0.02
665	G	5351	0	0	5351	0	0		2	0.04	0		0	0	0
666	C	5351	0	5351	0	0	0		11	0.21	0.12		0	0	0
667	G	5351	1	0	5350	0	0.02		1	0.02	0		0	0	0
668	C	5351	0	5351	0	0	0		12	0.22	0.14		0	0	0
669	A	5351	5350	0	0	0	0		1	0.02	0		1	0.02	0.02
670	G	5351	0	0	5351	0	0		1	0.02	0		0	0	0
671	A	5351	5351	0	0	0	0		6	0.11	0.03		0	0	0
672	G	5351	0	0	5350	0	0		3	0.06	0		1	0.02	0.02
673	A	5351	5350	0	0	0	0		36	0.67	0		1	0.02	0.02
674	G	5351	0	0	5341	0	0		1	0.02	0		10	0.19	0
675	G	5351	0	0	5350	0	0		2	0.04	0		1	0.02	0.02
676	G	5351	0	0	5350	1	0.02		8	0.15	0.07		0	0	0
677	A	5351	5351	0	0	0	0		6	0.11	0.03		0	0	0
678	G	5351	0	0	5350	0	0		1	0.02	0		1	0.02	0.02
679	T	5351	0	0	0	5350	0		7	0.13	0		1	0.02	0.02
680	G	5350	0	0	5349	0	0		0	0	0		1	0.02	0
681	G	5351	0	0	5351	0	0		9	0.17	0		0	0	0
682	C	5351	0	5350	0	0	0		1	0.02	0		1	0.02	0
683	C	5352	0	5352	0	0	0		12	0.22	0		0	0	0
684	A	5353	5353	0	0	0	0		0	0	0		0	0	0
685	A	5353	5353	0	0	0	0		0	0	0		0	0	0
686	C	5353	0	5353	0	0	0		0	0	0		0	0	0
687	T	5354	0	0	0	5353	0		9	0.17	0		1	0.02	0.02
688	C	5353	0	5353	0	0	0		1	0.02	0		0	0	0
689	C	5353	0	5353	0	0	0		0	0	0		0	0	0
690	A	5353	5353	0	0	0	0		1	0.02	0		0	0	0
691	T	5353	0	0	0	5353	0		4	0.07	0		0	0	0
692	C	5353	0	5353	0	0	0		1	0.02	0		0	0	0
693	A	5353	5353	0	0	0	0		1	0.02	0		0	0	0
694	C	5353	0	5353	0	0	0		1	0.02	0		0	0	0
695	T	5354	0	0	0	5354	0		0	0	0		0	0	0
696	A	5354	5354	0	0	0	0		14	0.26	0		0	0	0
697	G	5354	1	0	5343	0	0.02		0	0	0		10	0.19	0
698	G	5354	0	0	5354	0	0		1	0.02	0		0	0	0
699	G	5354	0	0	5354	0	0		2	0.04	0		0	0	0
700	G	5353	0	0	5352	1	0.02		26	0.49	0.22		0	0	0
701	T	5354	0	0	0	5351	0		0	0	0		3	0.06	0
702	T	5354	0	0	0	5354	0		5	0.09	0		0	0	0
703	C	5353	0	5352	0	0	0		0	0	0		1	0.02	0
704	C	5353	0	5353	0	0	0		1	0.02	0		0	0	0
705	T	5353	0	0	0	5353	0		0	0	0		0	0	0
706	G	5353	0	0	5353	0	0		29	0.54	0		0	0	0
707	T	5353	0	0	0	5353	0		0	0	0		0	0	0
708	T	5353	0	0	0	5353	0		1	0.02	0		0	0	0
709	T	5352	0	0	0	5352	0		34	0.64	0		0	0	0
710	A	5352	5348	0	0	0	0		0	0	0		4	0.07	0
711	A	5352	5352	0	0	0	0		1	0.02	0		0	0	0
712	A	5352	5352	0	0	0	0		2	0.04	0		0	0	0
713	C	5352	0	5352	0	0	0		0	0	0		0	0	0
714	G	5352	0	0	5352	0	0		3	0.06	0		0	0	0
715	T	5352	0	0	0	5352	0		46	0.86	0		0	0	0
716	A	5352	5335	0	0	0	0		0	0	0		17	0.32	0
717	A	5351	5351	0	0	0	0		1	0.02	0		0	0	0
718	A	5351	5351	0	0	0	0		1	0.02	0		0	0	0
719	A	5351	5351	0	0	0	0		1	0.02	0		0	0	0
720	C	5351	0	5351	0	0	0		10	0.19	0.11		0	0	0
721	G	5351	0	0	5351	0	0		2	0.04	0		0	0	0
722	A	5351	5350	1	0	0	0.02		1	0.02	0		0	0	0
723	C	5351	0	5350	1	0	0.02		5	0.09	0		0	0	0
724	G	5351	0	1	5349	0	0.02		0	0	0		1	0.02	0
725	G	5351	0	0	5350	0	0		3	0.06	0		1	0.02	0.02
726	C	5350	0	5347	0	0	0		1	0.02	0		3	0.06	0
727	C	5350	0	5350	0	0	0		1	0.02	0		0	0	0
728	A	5348	5348	0	0	0	0		2	0.04	0		0	0	0
729	G	5348	0	0	5348	0	0		9	0.17	0		0	0	0
730	T	5348	0	0	0	5345	0		1	0.02	0		3	0.06	0
731	T	5347	0	0	0	5347	0		4	0.07	0		0	0	0
732	A	5347	5347	0	0	0	0		0	0	0		0	0	0
733	A	5347	5347	0	0	0	0		1	0.02	0		0	0	0
734	T	5350	0	0	0	5348	0		0	0	0		2	0.04	0
735	T	5350	0	0	0	5350	0		12	0.22	0		0	0	0
736	A	5350	5348	0	0	0	0		0	0	0		2	0.04	0
737	A	5350	5350	0	0	0	0		0	0	0		0	0	0
738	C	5350	0	5350	0	0	0		2	0.04	0		0	0	0
739	T	5350	0	0	0	5350	0		0	0	0		0	0	0
740	A	5350	5350	0	0	0	0		15	0.28	0.01		0	0	0
741	G	5350	0	0	5349	0	0		0	0	0		1	0.02	0
742	G	5350	0	0	5350	0	0		9	0.17	0		0	0	0
743	C	5349	0	5347	0	0	0		0	0	0		2	0.04	0
744	C	5348	0	5348	0	0	0		2	0.04	0		0	0	0
745	G	5348	0	0	5348	0	0		1	0.02	0		0	0	0
746	A	5349	5349	0	0	0	0		10	0.19	0		0	0	0
747	C	5349	0	5342	0	0	0		1	0.02	0		7	0.13	0
748	C	5349	0	5349	0	0	0		0	0	0		0	0	0
749	C	5347	1	5346	0	0	0.02		0	0	0		0	0	0
750	T	5347	0	0	0	5347	0		1	0.02	0		0	0	0
751	T	5347	0	0	0	5347	0		1	0.02	0		0	0	0
752	A	5347	5347	0	0	0	0		14	0.26	0.18		0	0	0
753	G	5347	0	0	5347	0	0		0	0	0		0	0	0
754	A	5347	5347	0	0	0	0		11	0.21	0.12		0	0	0
755	C	5347	0	5347	0	0	0		0	0	0		0	0	0
756	T	5347	0	0	0	5347	0		2	0.04	0		0	0	0
757	C	5346	0	5346	0	0	0		0	0	0		0	0	0
758	T	5345	0	0	0	5345	0		0	0	0		0	0	0
759	G	5344	0	0	5344	0	0		5	0.09	0.01		0	0	0
760	T	5344	1	0	0	5343	0.02		3	0.06	0		0	0	0
761	A	5344	5344	0	0	0	0		1	0.02	0		0	0	0
762	C	5344	0	5344	0	0	0		2	0.04	0		0	0	0
763	T	5344	0	0	0	5344	0		4	0.07	0		0	0	0
764	C	5344	0	5344	0	0	0		2	0.04	0		0	0	0
765	A	5344	5344	0	0	0	0		1	0.02	0		0	0	0
766	G	5344	0	0	5343	1	0.02		17	0.32	0.05		0	0	0
767	T	5343	0	0	0	5342	0		0	0	0		1	0.02	0
768	T	5341	0	0	0	5341	0		0	0	0		0	0	0
769	C	5341	0	5341	0	0	0		3	0.06	0		0	0	0
770	T	5341	0	0	0	5341	0		1	0.02	0		0	0	0
771	A	5341	5341	0	0	0	0		1	0.02	0		0	0	0
772	T	5341	0	0	0	5341	0		19	0.36	0		0	0	0
773	A	5341	5331	0	0	0	0		0	0	0		10	0.19	0
774	A	5341	5340	0	0	0	0		0	0	0		1	0.02	0.02
775	A	5341	5341	0	0	0	0		0	0	0		0	0	0
776	C	5341	0	5341	0	0	0		1	0.02	0		0	0	0
777	G	5341	0	0	5341	0	0		7	0.13	0.05		0	0	0
778	A	5341	5341	0	0	0	0		0	0	0		0	0	0
779	G	5340	0	0	5340	0	0		4	0.07	0		0	0	0
780	C	5339	0	5338	0	0	0		0	0	0		1	0.02	0
781	C	5339	0	5339	0	0	0		2	0.04	0		0	0	0
782	A	5339	5339	0	0	0	0		0	0	0		0	0	0
783	T	5339	0	0	0	5336	0		0	0	0		3	0.06	0
784	T	5339	0	0	0	5339	0		4	0.07	0		0	0	0
785	G	5339	0	0	5339	0	0		2	0.04	0		0	0	0
786	G	5339	0	0	5339	0	0		1	0.02	0		0	0	0
787	A	5339	5339	0	0	0	0		3	0.06	0		0	0	0
788	T	5339	0	0	0	5339	0		1	0.02	0		0	0	0
789	A	5339	5339	0	0	0	0		1	0.02	0		0	0	0
790	C	5339	0	5339	0	0	0		0	0	0		0	0	0
791	G	5338	0	0	5338	0	0		2	0.04	0		0	0	0
792	A	5338	5338	0	0	0	0		0	0	0		0	0	0
793	G	5338	0	0	5338	0	0		11	0.21	0.13		0	0	0
794	A	5338	5338	0	0	0	0		19	0.36	0.27		0	0	0
795	T	5338	0	0	0	5338	0		1	0.02	0		0	0	0
796	C	5338	0	5338	0	0	0		1	0.02	0		0	0	0
797	C	5338	0	5338	0	0	0		0	0	0		0	0	0
798	G	5338	0	0	5338	0	0		2	0.04	0		0	0	0
799	T	5338	0	0	0	5338	0		2	0.04	0		0	0	0
800	A	5337	5337	0	0	0	0		0	0	0		0	0	0
801	G	5337	0	0	5337	0	0		1	0.02	0		0	0	0
802	A	5337	5337	0	0	0	0		1	0.02	0		0	0	0
803	T	5337	0	0	0	5337	0		0	0	0		0	0	0
804	T	5338	0	0	0	5338	0		1	0.02	0		0	0	0
805	G	5337	0	0	5337	0	0		1	0.02	0		0	0	0
806	A	5337	5337	0	0	0	0		2	0.04	0		0	0	0
807	T	5337	0	0	0	5337	0		2	0.04	0		0	0	0
808	A	5337	5336	0	0	0	0		0	0	0		1	0.02	0
809	A	5336	5336	0	0	0	0		23	0.43	0		0	0	0
810	G	5336	0	0	5329	0	0		1	0.02	0		7	0.13	0
811	G	5336	0	0	5336	0	0		0	0	0		0	0	0
812	G	5336	0	0	5336	0	0		3	0.06	0		0	0	0
813	A	5336	5336	0	0	0	0		1	0.02	0		0	0	0
814	C	5335	1	5334	0	0	0.02		2	0.04	0		0	0	0
815	A	5335	5334	1	0	0	0.02		2	0.04	0		0	0	0
816	C	5334	0	5334	0	0	0		5	0.09	0		0	0	0
817	G	5334	0	0	5334	0	0		2	0.04	0		0	0	0
818	G	5333	0	0	5332	0	0		10	0.19	0		1	0.02	0.02
819	A	5333	5331	0	0	0	0		0	0	0		2	0.04	0
820	A	5333	5333	0	0	0	0		1	0.02	0		0	0	0
821	T	5333	0	0	0	5333	0		0	0	0		0	0	0
822	A	5333	5333	0	0	0	0		1	0.02	0		0	0	0
823	T	5333	0	0	0	5333	0		16	0.3	0		0	0	0
824	C	5333	0	5293	0	0	0		0	0	0		40	0.75	0.15
825	C	5333	0	5333	0	0	0		0	0	0		0	0	0
826	C	5333	0	5333	0	0	0		1	0.02	0		0	0	0
827	C	5333	0	5331	1	0	0.02		12	0.23	0		1	0.02	0.02
828	G	5332	0	1	5320	0	0.02		0	0	0		11	0.21	0.09
829	G	5332	0	0	5332	0	0		2	0.04	0		0	0	0
830	A	5331	5331	0	0	0	0		5	0.09	0.01		0	0	0
831	C	5329	0	5329	0	0	0		1	0.02	0		0	0	0
832	G	5329	0	0	5329	0	0		1	0.02	0		0	0	0
833	C	5327	1	5326	0	0	0.02		2	0.04	0		0	0	0
834	A	5327	5325	0	0	0	0		1	0.02	0		2	0.04	0
835	A	5327	5327	0	0	0	0		0	0	0		0	0	0
836	T	5327	0	0	0	5327	0		1	0.02	0		0	0	0
837	A	5327	5326	0	0	0	0		12	0.23	0.14		1	0.02	0.02
838	G	5327	0	0	5326	0	0		5	0.09	0.01		1	0.02	0.02
839	A	5327	5327	0	0	0	0		17	0.32	0.24		0	0	0
840	C	5327	0	5327	0	0	0		5	0.09	0.01		0	0	0
841	A	5327	5326	1	0	0	0.02		4	0.08	0		0	0	0
842	C	5326	0	5311	0	0	0		1	0.02	0		15	0.28	0.16
843	C	5325	0	5325	0	0	0		8	0.15	0		0	0	0
844	G	5324	0	1	5320	0	0.02		1	0.02	0		3	0.06	0
845	G	5323	0	0	5323	0	0		1	0.02	0		0	0	0
846	T	5323	0	0	0	5323	0		20	0.38	0.11		0	0	0
847	G	5323	0	0	5323	0	0		1	0.02	0		0	0	0
848	G	5322	0	0	5322	0	0		5	0.09	0.01		0	0	0
849	A	5322	5322	0	0	0	0		3	0.06	0		0	0	0
850	C	5321	0	5321	0	0	0		2	0.04	0		0	0	0
851	A	5321	5321	0	0	0	0		1	0.02	0		0	0	0
852	G	5320	0	0	5320	0	0		1	0.02	0		0	0	0
853	C	5320	0	5320	0	0	0		10	0.19	0		0	0	0
854	T	5319	0	0	0	5319	0		1	0.02	0		0	0	0
855	T	5319	0	0	0	5319	0		2	0.04	0		0	0	0
856	G	5319	0	0	5318	0	0		0	0	0		1	0.02	0
857	G	5319	0	0	5319	0	0		2	0.04	0		0	0	0
858	T	5319	0	0	0	5319	0		5	0.09	0.01		0	0	0
859	A	5319	5319	0	0	0	0		1	0.02	0		0	0	0
860	T	5318	0	0	0	5318	0		2	0.04	0		0	0	0
861	C	5317	0	5317	0	0	0		1	0.02	0		0	0	0
862	C	5317	0	5317	0	0	0		0	0	0		0	0	0
863	T	5317	0	0	0	5317	0		5	0.09	0.01		0	0	0
864	G	5317	0	0	5317	0	0		3	0.06	0		0	0	0
865	A	5317	5317	0	0	0	0		2	0.04	0		0	0	0
866	G	5315	0	0	5315	0	0		4	0.08	0		0	0	0
867	C	5315	0	5315	0	0	0		7	0.13	0.05		0	0	0
868	A	5315	5315	0	0	0	0		3	0.06	0		0	0	0
869	C	5314	0	5314	0	0	0		1	0.02	0		0	0	0
870	A	5314	5314	0	0	0	0		4	0.08	0		0	0	0
871	G	5314	0	0	5314	0	0		1	0.02	0		0	0	0
872	T	5312	0	0	0	5312	0		25	0.47	0.39		0	0	0
873	C	5312	0	5312	0	0	0		2	0.04	0		0	0	0
874	G	5312	0	0	5312	0	0		1	0.02	0		0	0	0
875	C	5312	0	5312	0	0	0		10	0.19	0.11		0	0	0
876	G	5312	0	0	5312	0	0		5	0.09	0.01		0	0	0
877	C	5312	0	5311	0	0	0		5	0.09	0.01		1	0.02	0.02
878	G	5312	0	0	5312	0	0		6	0.11	0.03		0	0	0
879	T	5312	0	0	0	5312	0		10	0.19	0		0	0	0
880	C	5312	0	5308	0	1	0.02		2	0.04	0		3	0.06	0
881	C	5310	0	5310	0	0	0		0	0	0		0	0	0
882	G	5310	0	0	5310	0	0		6	0.11	0		0	0	0
883	A	5310	5310	0	0	0	0		0	0	0		0	0	0
884	A	5309	5309	0	0	0	0		0	0	0		0	0	0
885	T	5309	0	0	0	5309	0		0	0	0		0	0	0
886	C	5309	0	5309	0	0	0		1	0.02	0		0	0	0
887	T	5308	0	0	0	5308	0		0	0	0		0	0	0
888	A	5308	5308	0	0	0	0		0	0	0		0	0	0
889	G	5308	0	0	5308	0	0		0	0	0		0	0	0
890	C	5308	0	5308	0	0	0		3	0.06	0		0	0	0
891	T	5308	0	0	0	5308	0		2	0.04	0		0	0	0
892	C	5308	0	5308	0	0	0		2	0.04	0		0	0	0
893	T	5308	0	0	0	5308	0		0	0	0		0	0	0
894	A	5308	5308	0	0	0	0		1	0.02	0		0	0	0
895	C	5308	0	5308	0	0	0		9	0.17	0		0	0	0
896	T	5308	0	0	0	5306	0		0	0	0		2	0.04	0
897	T	5308	0	0	0	5308	0		0	0	0		0	0	0
898	T	5307	0	0	0	5307	0		0	0	0		0	0	0
899	A	5306	5306	0	0	0	0		0	0	0		0	0	0
900	G	5304	0	0	5304	0	0		0	0	0		0	0	0
901	A	5304	5304	0	0	0	0		4	0.08	0		0	0	0
902	G	5300	0	0	5298	0	0		0	0	0		2	0.04	0
903	G	5300	0	0	5300	0	0		26	0.49	0		0	0	0
904	C	5297	0	5275	0	0	0		0	0	0		22	0.42	0
905	C	5297	0	5297	0	0	0		1	0.02	0		0	0	0
906	C	5297	0	5297	0	0	0		4	0.08	0		0	0	0
907	C	5296	0	5296	0	0	0		5	0.09	0		0	0	0
908	G	5295	0	1	5291	0	0.02		0	0	0		3	0.06	0
909	G	5295	0	0	5295	0	0		0	0	0		0	0	0
910	A	5295	5295	0	0	0	0		7	0.13	0		0	0	0
911	T	5295	0	0	0	5294	0		0	0	0		1	0.02	0
912	T	5293	0	0	0	5293	0		2	0.04	0		0	0	0
913	C	5288	0	5287	0	0	0		0	0	0		1	0.02	0.02
914	T	5288	0	0	0	5288	0		1	0.02	0		0	0	0
915	G	5287	0	0	5287	0	0		1	0.02	0		0	0	0
916	A	5274	5274	0	0	0	0		1	0.02	0		0	0	0
917	T	5273	0	0	0	5273	0		6	0.11	0		0	0	0
918	G	5273	0	0	5269	0	0		0	0	0		4	0.08	0
919	G	5271	0	0	5271	0	0		0	0	0		0	0	0
920	T	5270	0	0	0	5270	0		8	0.15	0.07		0	0	0
921	C	5268	0	5268	0	0	0		0	0	0		0	0	0
922	G	5267	0	0	5267	0	0		1	0.02	0		0	0	0
923	T	5267	0	0	0	5267	0		1	0.02	0		0	0	0
924	A	5266	5266	0	0	0	0		6	0.11	0.03		0	0	0
925	G	5265	0	0	5265	0	0		2	0.04	0		0	0	0
926	A	5264	5264	0	0	0	0		9	0.17	0		0	0	0
927	C	5262	0	5261	0	0	0		0	0	0		1	0.02	0
928	C	5261	0	5261	0	0	0		2	0.04	0		0	0	0
929	G	5261	0	0	5261	0	0		3	0.06	0		0	0	0
930	C	5261	0	5261	0	0	0		5	0.1	0.01		0	0	0
931	A	5260	5260	0	0	0	0		0	0	0		0	0	0
932	G	5260	0	0	5260	0	0		44	0.84	0.57		0	0	0
933	A	5260	5260	0	0	0	0		0	0	0		0	0	0
934	A	5260	5260	0	0	0	0		0	0	0		0	0	0
935	C	5257	0	5249	0	0	0		2	0.04	0		8	0.15	0.04
936	C	5256	0	5256	0	0	0		0	0	0		0	0	0
937	G	5255	0	0	5255	0	0		1	0.02	0		0	0	0
938	A	5254	5254	0	0	0	0		2	0.04	0		0	0	0
939	T	5254	0	0	0	5252	0		1	0.02	0		2	0.04	0
940	T	5253	0	0	0	5253	0		54	1.03	0		0	0	0
941	G	5249	1	0	5113	1	0.04		0	0	0		134	2.55	1.15
942	G	5248	0	0	5248	0	0		1	0.02	0		0	0	0
943	G	5246	0	0	5246	0	0		0	0	0		0	0	0
944	G	5246	0	0	5246	0	0		1	0.02	0		0	0	0
945	G	5244	0	0	5244	0	0		1	0.02	0		0	0	0
946	G	5235	0	0	5233	2	0.04		0	0	0		0	0	0
947	A	5208	5208	0	0	0	0		0	0	0		0	0	0
948	T	5198	0	0	0	5198	0		0	0	0		0	0	0
949	G	5189	0	0	5189	0	0		0	0	0		0	0	0
950	A	5182	5182	0	0	0	0		0	0	0		0	0	0
